# A multilayer network approach elucidates time- and tissue-specific developmental and aging processes

**DOI:** 10.1101/2025.05.02.651926

**Authors:** Salvo D. Lombardo, André F. Rendeiro, Jörg Menche

## Abstract

Understanding the dynamic interplay of proteins across different life stages and tissues is essential for deciphering the molecular mechanisms underpinning development, aging, and disease. Here, we present a comprehensive network-based framework that constructs and integrates 119 time- and tissue-specific protein-protein interaction (PPI) networks derived from transcriptomic data, offering insights into proteomic dynamics across the human lifespan. Based on this, we observed three distinct protein groups: (i) *common-core proteins*, expressed universally across all tissues and time points; (ii) *time-/tissue-specific proteins*, selectively expressed within specific temporal or spatial contexts; and (iii) *time-/tissue-unique proteins*, whose expression is restricted to specific points in space and time. Our analysis shows a clear gradient of network centrality, transitioning from the highly connected common-core proteins to more specialized time-/tissue-specific and unique proteins, mirroring a progressive shift in functional specificity. Further, we characterized the distinct molecular signatures of intrauterine to extrauterine life, delineating two key protein networks: the *embryonic development network (EDev)* and the *environmental aging network (EAgi)*. Their network characterization and comparison highlighted specific communities within the EDev network enriched for developmental diseases, and specific EAgi communities involved in aging. This network classification allowed us to rank candidate anti-aging drugs and their molecular targets, laying the foundation for a systematic, data-driven, network-based investigation of development and aging, providing a roadmap for future research aimed at mitigating age-related diseases and promoting longevity.
