## Supplementary Tables for "A multilayer network approach elucidates time- and tissue-specific developmental and aging processes": Supplementary table 3 BBI.xlsx

### Sheet: Supplementary Table A
Supplementary Table A: Composition of the highly expressed genes for each tissue
Tissue	Number of genes	Group	multinomial p-value	singular p-value (Fisher's exact test)
Cerebellum	2040		3e-53
		Common-core genes		8e-11
		Time/Tissue specific genes		7e-28
		Time/Tissue unique genes		3e-05
Brain	1994		3e-34
		Common-core genes		1e-07
		Time/Tissue specific genes		8e-19
		Time/Tissue unique genes		0.3
Heart	2139		1e-279
		Common-core genes		1e-197
		Time/Tissue specific genes		4e-23
		Time/Tissue unique genes		0.9
Kidney	2489		2e-192
		Common-core genes		2e-119
		Time/Tissue specific genes		1e-31
		Time/Tissue unique genes		0.98
Liver	2105		1e-172
		Common-core genes		4e-75
		Time/Tissue specific genes		5e-48
		Time/Tissue unique genes		0.99

### Sheet: Supplementary Table B
Supplementary Table B: Composition of the highly frequent genes for each tissue
Tissue	Number of genes	Group	multinomial p-value	singular p-value (Fisher's exact test)
Cerebellum	52		6e-05
		Common-core genes		0.99
		Time/Tissue specific genes		0.01
		Time/Tissue unique genes		1
Brain	63		3e-34
		Common-core genes		1e-07
		Time/Tissue specific genes		8e-19
		Time/Tissue unique genes		0.3
Heart	11		5e-05
		Common-core genes		0.04
		Time/Tissue specific genes		0.1
		Time/Tissue unique genes		1
Kidney	19		4e-05
		Common-core genes		0.9
		Time/Tissue specific genes		0.001
		Time/Tissue unique genes		1
Liver	9		0.004
		Common-core genes		0.3
		Time/Tissue specific genes		0.06
		Time/Tissue unique genes		1

### Sheet: Supplementary Table C
Supplementary Table C: Composition of the differentially expressed genes in the most common cell type for each tissue
Tissue	Number of genes	Group	multinomial p-value	singular p-value (Fisher's exact test)
Cerebellum	577		5e-15
		Common-core genes		0.99
		Time/Tissue specific genes		0.85
		Time/Tissue unique genes		0.02
Brain	820		8e-13
		Common-core genes		1
		Time/Tissue specific genes		0.78
		Time/Tissue unique genes		0.06
Heart	370		3e-11
		Common-core genes		0.2
		Time/Tissue specific genes		3e-06
		Time/Tissue unique genes		0.01
Kidney	1974		3e-05
		Common-core genes		0.69
		Time/Tissue specific genes		0.1
		Time/Tissue unique genes		0.2
Liver	1477		1e-17
		Common-core genes		0.47
		Time/Tissue specific genes		7e-13
		Time/Tissue unique genes		0.02
