## Supplementary Tables for "A multilayer network approach elucidates time- and tissue-specific developmental and aging processes": Supplementary table 5 ML_Classifier_results.csv

model	splitter	fold	mean_y	true_y	prob	pred	accurate
LogisticRegression	LeaveOneOut	0	0.7372881355932204	0.0	0.0016375343288280884	False	True
LogisticRegression	LeaveOneOut	1	0.7288135593220338	1.0	0.9999997317313041	True	True
LogisticRegression	LeaveOneOut	2	0.7288135593220338	1.0	0.9978307395960488	True	True
LogisticRegression	LeaveOneOut	3	0.7372881355932204	0.0	0.1343909203874815	False	True
LogisticRegression	LeaveOneOut	4	0.7288135593220338	1.0	0.9999681802784882	True	True
LogisticRegression	LeaveOneOut	5	0.7288135593220338	1.0	0.9999845027977095	True	True
LogisticRegression	LeaveOneOut	6	0.7288135593220338	1.0	0.9999918233071167	True	True
LogisticRegression	LeaveOneOut	7	0.7372881355932204	0.0	0.005732594445036136	False	True
LogisticRegression	LeaveOneOut	8	0.7372881355932204	0.0	0.001957088151437703	False	True
LogisticRegression	LeaveOneOut	9	0.7288135593220338	1.0	0.9999810596271802	True	True
LogisticRegression	LeaveOneOut	10	0.7288135593220338	1.0	0.9988237930132854	True	True
LogisticRegression	LeaveOneOut	11	0.7288135593220338	1.0	0.9994954255410452	True	True
LogisticRegression	LeaveOneOut	12	0.7288135593220338	1.0	0.9999328051012293	True	True
LogisticRegression	LeaveOneOut	13	0.7372881355932204	0.0	0.0013269499606587834	False	True
LogisticRegression	LeaveOneOut	14	0.7288135593220338	1.0	0.9999563428580623	True	True
LogisticRegression	LeaveOneOut	15	0.7288135593220338	1.0	0.9882906048291434	True	True
LogisticRegression	LeaveOneOut	16	0.7372881355932204	0.0	0.0008259638914098831	False	True
LogisticRegression	LeaveOneOut	17	0.7288135593220338	1.0	0.9952095777703888	True	True
LogisticRegression	LeaveOneOut	18	0.7288135593220338	1.0	0.9996710139111536	True	True
LogisticRegression	LeaveOneOut	19	0.7288135593220338	1.0	0.9999392117837046	True	True
LogisticRegression	LeaveOneOut	20	0.7288135593220338	1.0	0.9990965123851219	True	True
LogisticRegression	LeaveOneOut	21	0.7372881355932204	0.0	0.0014916315831026868	False	True
LogisticRegression	LeaveOneOut	22	0.7372881355932204	0.0	0.0015273133629510709	False	True
LogisticRegression	LeaveOneOut	23	0.7288135593220338	1.0	0.9999134763779012	True	True
LogisticRegression	LeaveOneOut	24	0.7288135593220338	1.0	0.9996436700691175	True	True
LogisticRegression	LeaveOneOut	25	0.7288135593220338	1.0	0.9999479733261925	True	True
LogisticRegression	LeaveOneOut	26	0.7372881355932204	0.0	0.03994407143001573	False	True
LogisticRegression	LeaveOneOut	27	0.7288135593220338	1.0	0.9995132228275441	True	True
LogisticRegression	LeaveOneOut	28	0.7288135593220338	1.0	0.9999547056414709	True	True
LogisticRegression	LeaveOneOut	29	0.7288135593220338	1.0	0.9999166123459576	True	True
LogisticRegression	LeaveOneOut	30	0.7288135593220338	1.0	0.9999093087152148	True	True
LogisticRegression	LeaveOneOut	31	0.7288135593220338	1.0	0.9989579045185946	True	True
LogisticRegression	LeaveOneOut	32	0.7372881355932204	0.0	0.0013792118480580088	False	True
LogisticRegression	LeaveOneOut	33	0.7372881355932204	0.0	0.002178587983313131	False	True
LogisticRegression	LeaveOneOut	34	0.7288135593220338	1.0	0.9995810813905209	True	True
LogisticRegression	LeaveOneOut	35	0.7372881355932204	0.0	0.0083635740217438	False	True
LogisticRegression	LeaveOneOut	36	0.7372881355932204	0.0	0.0008676584340829435	False	True
LogisticRegression	LeaveOneOut	37	0.7288135593220338	1.0	0.9987218879437686	True	True
LogisticRegression	LeaveOneOut	38	0.7372881355932204	0.0	0.0024264757027749736	False	True
LogisticRegression	LeaveOneOut	39	0.7288135593220338	1.0	0.9877254586443635	True	True
LogisticRegression	LeaveOneOut	40	0.7288135593220338	1.0	0.9967128284204727	True	True
LogisticRegression	LeaveOneOut	41	0.7288135593220338	1.0	0.9976886953400901	True	True
LogisticRegression	LeaveOneOut	42	0.7288135593220338	1.0	0.9995425514598029	True	True
LogisticRegression	LeaveOneOut	43	0.7288135593220338	1.0	0.9895411328220239	True	True
LogisticRegression	LeaveOneOut	44	0.7288135593220338	1.0	0.9997779141456596	True	True
LogisticRegression	LeaveOneOut	45	0.7288135593220338	1.0	0.9994492430122133	True	True
LogisticRegression	LeaveOneOut	46	0.7288135593220338	1.0	0.9997725319765387	True	True
LogisticRegression	LeaveOneOut	47	0.7288135593220338	1.0	0.9732831792740129	True	True
LogisticRegression	LeaveOneOut	48	0.7288135593220338	1.0	0.9999948786418041	True	True
LogisticRegression	LeaveOneOut	49	0.7288135593220338	1.0	0.9973784479821876	True	True
LogisticRegression	LeaveOneOut	50	0.7288135593220338	1.0	0.9957454128513047	True	True
LogisticRegression	LeaveOneOut	51	0.7288135593220338	1.0	0.9960574611550518	True	True
LogisticRegression	LeaveOneOut	52	0.7288135593220338	1.0	0.9990259023154763	True	True
LogisticRegression	LeaveOneOut	53	0.7288135593220338	1.0	0.9995414582664678	True	True
LogisticRegression	LeaveOneOut	54	0.7372881355932204	0.0	0.003623389161327689	False	True
LogisticRegression	LeaveOneOut	55	0.7288135593220338	1.0	0.999929538420832	True	True
LogisticRegression	LeaveOneOut	56	0.7288135593220338	1.0	0.9949869951885449	True	True
LogisticRegression	LeaveOneOut	57	0.7372881355932204	0.0	0.0021161444469766344	False	True
LogisticRegression	LeaveOneOut	58	0.7288135593220338	1.0	0.9982861567833924	True	True
LogisticRegression	LeaveOneOut	59	0.7372881355932204	0.0	0.06406228515701323	False	True
LogisticRegression	LeaveOneOut	60	0.7372881355932204	0.0	0.0027137879590138398	False	True
LogisticRegression	LeaveOneOut	61	0.7288135593220338	1.0	0.9763539470576073	True	True
LogisticRegression	LeaveOneOut	62	0.7288135593220338	1.0	0.991882138470991	True	True
LogisticRegression	LeaveOneOut	63	0.7288135593220338	1.0	0.9870941227109452	True	True
LogisticRegression	LeaveOneOut	64	0.7288135593220338	1.0	0.9984087773383312	True	True
LogisticRegression	LeaveOneOut	65	0.7288135593220338	1.0	0.99999932970661	True	True
LogisticRegression	LeaveOneOut	66	0.7288135593220338	1.0	0.9976024879832898	True	True
LogisticRegression	LeaveOneOut	67	0.7288135593220338	1.0	0.9998247857770044	True	True
LogisticRegression	LeaveOneOut	68	0.7288135593220338	1.0	0.9967731203154688	True	True
LogisticRegression	LeaveOneOut	69	0.7372881355932204	0.0	0.19593763244300763	False	True
LogisticRegression	LeaveOneOut	70	0.7288135593220338	1.0	0.9995878104433443	True	True
LogisticRegression	LeaveOneOut	71	0.7372881355932204	0.0	0.007973768969934281	False	True
LogisticRegression	LeaveOneOut	72	0.7372881355932204	0.0	0.006720526927295288	False	True
LogisticRegression	LeaveOneOut	73	0.7288135593220338	1.0	0.9998390618726067	True	True
LogisticRegression	LeaveOneOut	74	0.7288135593220338	1.0	0.9999385316468893	True	True
LogisticRegression	LeaveOneOut	75	0.7288135593220338	1.0	0.9922028498018806	True	True
LogisticRegression	LeaveOneOut	76	0.7372881355932204	0.0	0.006498259125813275	False	True
LogisticRegression	LeaveOneOut	77	0.7288135593220338	1.0	0.9978532054126716	True	True
LogisticRegression	LeaveOneOut	78	0.7288135593220338	1.0	0.9999382813309812	True	True
LogisticRegression	LeaveOneOut	79	0.7288135593220338	1.0	0.9999307117005666	True	True
LogisticRegression	LeaveOneOut	80	0.7372881355932204	0.0	0.020520843864602595	False	True
LogisticRegression	LeaveOneOut	81	0.7288135593220338	1.0	0.9938117948120777	True	True
LogisticRegression	LeaveOneOut	82	0.7288135593220338	1.0	0.9999971250137809	True	True
LogisticRegression	LeaveOneOut	83	0.7288135593220338	1.0	0.9995290667902783	True	True
LogisticRegression	LeaveOneOut	84	0.7288135593220338	1.0	0.9998983616791816	True	True
LogisticRegression	LeaveOneOut	85	0.7288135593220338	1.0	0.9999814330679522	True	True
LogisticRegression	LeaveOneOut	86	0.7372881355932204	0.0	0.416862648228583	False	True
LogisticRegression	LeaveOneOut	87	0.7288135593220338	1.0	0.9917057568185166	True	True
LogisticRegression	LeaveOneOut	88	0.7288135593220338	1.0	0.9991727623599294	True	True
LogisticRegression	LeaveOneOut	89	0.7288135593220338	1.0	0.9968065481725971	True	True
LogisticRegression	LeaveOneOut	90	0.7288135593220338	1.0	0.9999260619692596	True	True
LogisticRegression	LeaveOneOut	91	0.7288135593220338	1.0	0.9953951240229251	True	True
LogisticRegression	LeaveOneOut	92	0.7288135593220338	1.0	0.9589738029303589	True	True
LogisticRegression	LeaveOneOut	93	0.7288135593220338	1.0	0.9999897500746963	True	True
LogisticRegression	LeaveOneOut	94	0.7288135593220338	1.0	0.9922668918477472	True	True
LogisticRegression	LeaveOneOut	95	0.7288135593220338	1.0	0.9994863935415923	True	True
LogisticRegression	LeaveOneOut	96	0.7288135593220338	1.0	0.9996627341873626	True	True
LogisticRegression	LeaveOneOut	97	0.7372881355932204	0.0	0.09095385638354228	False	True
LogisticRegression	LeaveOneOut	98	0.7372881355932204	0.0	0.003370043902627761	False	True
LogisticRegression	LeaveOneOut	99	0.7288135593220338	1.0	0.9950546966597736	True	True
LogisticRegression	LeaveOneOut	100	0.7288135593220338	1.0	0.9842844466380893	True	True
LogisticRegression	LeaveOneOut	101	0.7288135593220338	1.0	0.9998192552883832	True	True
LogisticRegression	LeaveOneOut	102	0.7288135593220338	1.0	0.9999576573629203	True	True
LogisticRegression	LeaveOneOut	103	0.7372881355932204	0.0	0.002963607390381843	False	True
LogisticRegression	LeaveOneOut	104	0.7372881355932204	0.0	0.01571746579450062	False	True
LogisticRegression	LeaveOneOut	105	0.7288135593220338	1.0	0.9997887492445965	True	True
LogisticRegression	LeaveOneOut	106	0.7288135593220338	1.0	0.9980435745389472	True	True
LogisticRegression	LeaveOneOut	107	0.7372881355932204	0.0	0.06358242679783492	False	True
LogisticRegression	LeaveOneOut	108	0.7288135593220338	1.0	0.9999993375053514	True	True
LogisticRegression	LeaveOneOut	109	0.7288135593220338	1.0	0.9997134575372242	True	True
LogisticRegression	LeaveOneOut	110	0.7288135593220338	1.0	0.9992945963321829	True	True
LogisticRegression	LeaveOneOut	111	0.7288135593220338	1.0	0.9998988885989535	True	True
LogisticRegression	LeaveOneOut	112	0.7372881355932204	0.0	0.0017117225818801918	False	True
LogisticRegression	LeaveOneOut	113	0.7288135593220338	1.0	0.9991255807886352	True	True
LogisticRegression	LeaveOneOut	114	0.7372881355932204	0.0	0.2057706929659758	False	True
LogisticRegression	LeaveOneOut	115	0.7372881355932204	0.0	0.0017295236187669615	False	True
LogisticRegression	LeaveOneOut	116	0.7288135593220338	1.0	0.9999877323735871	True	True
LogisticRegression	LeaveOneOut	117	0.7288135593220338	1.0	0.9999016504743432	True	True
LogisticRegression	LeaveOneOut	118	0.7288135593220338	1.0	0.9889591245914637	True	True
SVC	LeaveOneOut	0	0.7372881355932204	0.0	0.0027212992694423815	False	True
SVC	LeaveOneOut	1	0.7288135593220338	1.0	0.9999996064625573	True	True
SVC	LeaveOneOut	2	0.7288135593220338	1.0	0.9781428461381002	True	True
SVC	LeaveOneOut	3	0.7372881355932204	0.0	0.026111975018223398	False	True
SVC	LeaveOneOut	4	0.7288135593220338	1.0	0.9999877018600489	True	True
SVC	LeaveOneOut	5	0.7288135593220338	1.0	0.9999889466613144	True	True
SVC	LeaveOneOut	6	0.7288135593220338	1.0	0.9999977579590712	True	True
SVC	LeaveOneOut	7	0.7372881355932204	0.0	0.005760657816219765	False	True
SVC	LeaveOneOut	8	0.7372881355932204	0.0	0.00012567973081319657	False	True
SVC	LeaveOneOut	9	0.7288135593220338	1.0	0.9999989167924624	True	True
SVC	LeaveOneOut	10	0.7288135593220338	1.0	0.9925387869349656	True	True
SVC	LeaveOneOut	11	0.7288135593220338	1.0	0.9941228208263143	True	True
SVC	LeaveOneOut	12	0.7288135593220338	1.0	0.9972980268414161	True	True
SVC	LeaveOneOut	13	0.7372881355932204	0.0	0.0006780489521044368	False	True
SVC	LeaveOneOut	14	0.7288135593220338	1.0	0.9949370948013171	True	True
SVC	LeaveOneOut	15	0.7288135593220338	1.0	0.9546150268649609	True	True
SVC	LeaveOneOut	16	0.7372881355932204	0.0	0.0024619373274848266	False	True
SVC	LeaveOneOut	17	0.7288135593220338	1.0	0.9669266141462877	True	True
SVC	LeaveOneOut	18	0.7288135593220338	1.0	0.9973664972243829	True	True
SVC	LeaveOneOut	19	0.7288135593220338	1.0	0.9999972519709162	True	True
SVC	LeaveOneOut	20	0.7288135593220338	1.0	0.9875402457951559	True	True
SVC	LeaveOneOut	21	0.7372881355932204	0.0	0.0025749126291587637	False	True
SVC	LeaveOneOut	22	0.7372881355932204	0.0	0.0002124622784911415	False	True
SVC	LeaveOneOut	23	0.7288135593220338	1.0	0.9999975435984435	True	True
SVC	LeaveOneOut	24	0.7288135593220338	1.0	0.9999819100215395	True	True
SVC	LeaveOneOut	25	0.7288135593220338	1.0	0.9959321984593644	True	True
SVC	LeaveOneOut	26	0.7372881355932204	0.0	0.05600993164863436	False	True
SVC	LeaveOneOut	27	0.7288135593220338	1.0	0.9956939125473394	True	True
SVC	LeaveOneOut	28	0.7288135593220338	1.0	0.9960481093267056	True	True
SVC	LeaveOneOut	29	0.7288135593220338	1.0	0.9999920059437339	True	True
SVC	LeaveOneOut	30	0.7288135593220338	1.0	0.9999893172563126	True	True
SVC	LeaveOneOut	31	0.7288135593220338	1.0	0.9960912780061042	True	True
SVC	LeaveOneOut	32	0.7372881355932204	0.0	0.0005742734120506942	False	True
SVC	LeaveOneOut	33	0.7372881355932204	0.0	0.0031787356577089873	False	True
SVC	LeaveOneOut	34	0.7288135593220338	1.0	0.9955903206410752	True	True
SVC	LeaveOneOut	35	0.7372881355932204	0.0	0.017112030217113553	False	True
SVC	LeaveOneOut	36	0.7372881355932204	0.0	0.0007372745779180193	False	True
SVC	LeaveOneOut	37	0.7288135593220338	1.0	0.9919837775884959	True	True
SVC	LeaveOneOut	38	0.7372881355932204	0.0	0.0010397138776507147	False	True
SVC	LeaveOneOut	39	0.7288135593220338	1.0	0.9670571720990154	True	True
SVC	LeaveOneOut	40	0.7288135593220338	1.0	0.9811229443561407	True	True
SVC	LeaveOneOut	41	0.7288135593220338	1.0	0.9895442815360956	True	True
SVC	LeaveOneOut	42	0.7288135593220338	1.0	0.9687152978365752	True	True
SVC	LeaveOneOut	43	0.7288135593220338	1.0	0.9626206475830434	True	True
SVC	LeaveOneOut	44	0.7288135593220338	1.0	0.996487217399977	True	True
SVC	LeaveOneOut	45	0.7288135593220338	1.0	0.9434222017988958	True	True
SVC	LeaveOneOut	46	0.7288135593220338	1.0	0.9999877204664069	True	True
SVC	LeaveOneOut	47	0.7288135593220338	1.0	0.9502351346508187	True	True
SVC	LeaveOneOut	48	0.7288135593220338	1.0	0.9999948475377033	True	True
SVC	LeaveOneOut	49	0.7288135593220338	1.0	0.9792219562166211	True	True
SVC	LeaveOneOut	50	0.7288135593220338	1.0	0.9867328424512847	True	True
SVC	LeaveOneOut	51	0.7288135593220338	1.0	0.9792639840898442	True	True
SVC	LeaveOneOut	52	0.7288135593220338	1.0	0.9685068104561684	True	True
SVC	LeaveOneOut	53	0.7288135593220338	1.0	0.9970200811676598	True	True
SVC	LeaveOneOut	54	0.7372881355932204	0.0	0.001321262740758185	False	True
SVC	LeaveOneOut	55	0.7288135593220338	1.0	0.9966301298253382	True	True
SVC	LeaveOneOut	56	0.7288135593220338	1.0	0.9588512563220282	True	True
SVC	LeaveOneOut	57	0.7372881355932204	0.0	0.0008956642750621538	False	True
SVC	LeaveOneOut	58	0.7288135593220338	1.0	0.9565995854280517	True	True
SVC	LeaveOneOut	59	0.7372881355932204	0.0	0.07656224338136997	False	True
SVC	LeaveOneOut	60	0.7372881355932204	0.0	0.0018121920654997907	False	True
SVC	LeaveOneOut	61	0.7288135593220338	1.0	0.7403846079593273	True	True
SVC	LeaveOneOut	62	0.7288135593220338	1.0	0.9498442053072731	True	True
SVC	LeaveOneOut	63	0.7288135593220338	1.0	0.9412810037023962	True	True
SVC	LeaveOneOut	64	0.7288135593220338	1.0	0.9759918076482288	True	True
SVC	LeaveOneOut	65	0.7288135593220338	1.0	0.9999999744543727	True	True
SVC	LeaveOneOut	66	0.7288135593220338	1.0	0.9812464209049351	True	True
SVC	LeaveOneOut	67	0.7288135593220338	1.0	0.9999824370206293	True	True
SVC	LeaveOneOut	68	0.7288135593220338	1.0	0.9751888638714441	True	True
SVC	LeaveOneOut	69	0.7372881355932204	0.0	0.30340917917166715	False	True
SVC	LeaveOneOut	70	0.7288135593220338	1.0	0.9898852367687264	True	True
SVC	LeaveOneOut	71	0.7372881355932204	0.0	0.004013750312507181	False	True
SVC	LeaveOneOut	72	0.7372881355932204	0.0	0.002908917924201003	False	True
SVC	LeaveOneOut	73	0.7288135593220338	1.0	0.9999949683972269	True	True
SVC	LeaveOneOut	74	0.7288135593220338	1.0	0.999996977961383	True	True
SVC	LeaveOneOut	75	0.7288135593220338	1.0	0.9842802095183534	True	True
SVC	LeaveOneOut	76	0.7372881355932204	0.0	0.0013534954725551182	False	True
SVC	LeaveOneOut	77	0.7288135593220338	1.0	0.9864935336042828	True	True
SVC	LeaveOneOut	78	0.7288135593220338	1.0	0.9999977415278275	True	True
SVC	LeaveOneOut	79	0.7288135593220338	1.0	0.9999958670843103	True	True
SVC	LeaveOneOut	80	0.7372881355932204	0.0	0.03392253941395063	False	True
SVC	LeaveOneOut	81	0.7288135593220338	1.0	0.752866800576822	True	True
SVC	LeaveOneOut	82	0.7288135593220338	1.0	0.9999982787430871	True	True
SVC	LeaveOneOut	83	0.7288135593220338	1.0	0.9969796220856328	True	True
SVC	LeaveOneOut	84	0.7288135593220338	1.0	0.9999835059795418	True	True
SVC	LeaveOneOut	85	0.7288135593220338	1.0	0.9999984990318123	True	True
SVC	LeaveOneOut	86	0.7372881355932204	0.0	0.31910280075076075	False	True
SVC	LeaveOneOut	87	0.7288135593220338	1.0	0.9844328246750836	True	True
SVC	LeaveOneOut	88	0.7288135593220338	1.0	0.9948002332581739	True	True
SVC	LeaveOneOut	89	0.7288135593220338	1.0	0.9853089725465479	True	True
SVC	LeaveOneOut	90	0.7288135593220338	1.0	0.999987224586115	True	True
SVC	LeaveOneOut	91	0.7288135593220338	1.0	0.9596629041112807	True	True
SVC	LeaveOneOut	92	0.7288135593220338	1.0	0.9433386224768078	True	True
SVC	LeaveOneOut	93	0.7288135593220338	1.0	0.9999825372670426	True	True
SVC	LeaveOneOut	94	0.7288135593220338	1.0	0.9585730785297434	True	True
SVC	LeaveOneOut	95	0.7288135593220338	1.0	0.9958820088330309	True	True
SVC	LeaveOneOut	96	0.7288135593220338	1.0	0.9859387216035189	True	True
SVC	LeaveOneOut	97	0.7372881355932204	0.0	0.1284798085856033	False	True
SVC	LeaveOneOut	98	0.7372881355932204	0.0	0.0018094954381074786	False	True
SVC	LeaveOneOut	99	0.7288135593220338	1.0	0.9006273058102523	True	True
SVC	LeaveOneOut	100	0.7288135593220338	1.0	0.896333740931513	True	True
SVC	LeaveOneOut	101	0.7288135593220338	1.0	0.9999824698666205	True	True
SVC	LeaveOneOut	102	0.7288135593220338	1.0	0.9999983117317705	True	True
SVC	LeaveOneOut	103	0.7372881355932204	0.0	0.020859177843974168	False	True
SVC	LeaveOneOut	104	0.7372881355932204	0.0	0.005265149429472969	False	True
SVC	LeaveOneOut	105	0.7288135593220338	1.0	0.9954120113908366	True	True
SVC	LeaveOneOut	106	0.7288135593220338	1.0	0.992181351491585	True	True
SVC	LeaveOneOut	107	0.7372881355932204	0.0	0.026536112991854623	False	True
SVC	LeaveOneOut	108	0.7288135593220338	1.0	0.9999994381793424	True	True
SVC	LeaveOneOut	109	0.7288135593220338	1.0	0.9917613205382166	True	True
SVC	LeaveOneOut	110	0.7288135593220338	1.0	0.991810458598197	True	True
SVC	LeaveOneOut	111	0.7288135593220338	1.0	0.9960283610412634	True	True
SVC	LeaveOneOut	112	0.7372881355932204	0.0	0.0006122412594004925	False	True
SVC	LeaveOneOut	113	0.7288135593220338	1.0	0.9934971254397439	True	True
SVC	LeaveOneOut	114	0.7372881355932204	0.0	0.38491463613155796	False	True
SVC	LeaveOneOut	115	0.7372881355932204	0.0	0.0007921281557405424	False	True
SVC	LeaveOneOut	116	0.7288135593220338	1.0	0.9999930128884714	True	True
SVC	LeaveOneOut	117	0.7288135593220338	1.0	0.999994598913523	True	True
SVC	LeaveOneOut	118	0.7288135593220338	1.0	0.9132350729049018	True	True
RandomForestClassifier	LeaveOneOut	0	0.7372881355932204	0.0	0.13	False	True
RandomForestClassifier	LeaveOneOut	1	0.7288135593220338	1.0	1.0	True	True
RandomForestClassifier	LeaveOneOut	2	0.7288135593220338	1.0	0.89	True	True
RandomForestClassifier	LeaveOneOut	3	0.7372881355932204	0.0	0.38	False	True
RandomForestClassifier	LeaveOneOut	4	0.7288135593220338	1.0	0.98	True	True
RandomForestClassifier	LeaveOneOut	5	0.7288135593220338	1.0	0.97	True	True
RandomForestClassifier	LeaveOneOut	6	0.7288135593220338	1.0	0.99	True	True
RandomForestClassifier	LeaveOneOut	7	0.7372881355932204	0.0	0.11	False	True
RandomForestClassifier	LeaveOneOut	8	0.7372881355932204	0.0	0.1	False	True
RandomForestClassifier	LeaveOneOut	9	0.7288135593220338	1.0	1.0	True	True
RandomForestClassifier	LeaveOneOut	10	0.7288135593220338	1.0	0.94	True	True
RandomForestClassifier	LeaveOneOut	11	0.7288135593220338	1.0	0.98	True	True
RandomForestClassifier	LeaveOneOut	12	0.7288135593220338	1.0	0.99	True	True
RandomForestClassifier	LeaveOneOut	13	0.7372881355932204	0.0	0.09	False	True
RandomForestClassifier	LeaveOneOut	14	0.7288135593220338	1.0	0.96	True	True
RandomForestClassifier	LeaveOneOut	15	0.7288135593220338	1.0	0.93	True	True
RandomForestClassifier	LeaveOneOut	16	0.7372881355932204	0.0	0.14	False	True
RandomForestClassifier	LeaveOneOut	17	0.7288135593220338	1.0	0.93	True	True
RandomForestClassifier	LeaveOneOut	18	0.7288135593220338	1.0	0.98	True	True
RandomForestClassifier	LeaveOneOut	19	0.7288135593220338	1.0	0.99	True	True
RandomForestClassifier	LeaveOneOut	20	0.7288135593220338	1.0	0.91	True	True
RandomForestClassifier	LeaveOneOut	21	0.7372881355932204	0.0	0.08	False	True
RandomForestClassifier	LeaveOneOut	22	0.7372881355932204	0.0	0.06	False	True
RandomForestClassifier	LeaveOneOut	23	0.7288135593220338	1.0	0.99	True	True
RandomForestClassifier	LeaveOneOut	24	0.7288135593220338	1.0	0.99	True	True
RandomForestClassifier	LeaveOneOut	25	0.7288135593220338	1.0	0.98	True	True
RandomForestClassifier	LeaveOneOut	26	0.7372881355932204	0.0	0.21	False	True
RandomForestClassifier	LeaveOneOut	27	0.7288135593220338	1.0	0.93	True	True
RandomForestClassifier	LeaveOneOut	28	0.7288135593220338	1.0	0.94	True	True
RandomForestClassifier	LeaveOneOut	29	0.7288135593220338	1.0	1.0	True	True
RandomForestClassifier	LeaveOneOut	30	0.7288135593220338	1.0	0.97	True	True
RandomForestClassifier	LeaveOneOut	31	0.7288135593220338	1.0	0.98	True	True
RandomForestClassifier	LeaveOneOut	32	0.7372881355932204	0.0	0.08	False	True
RandomForestClassifier	LeaveOneOut	33	0.7372881355932204	0.0	0.1	False	True
RandomForestClassifier	LeaveOneOut	34	0.7288135593220338	1.0	1.0	True	True
RandomForestClassifier	LeaveOneOut	35	0.7372881355932204	0.0	0.22	False	True
RandomForestClassifier	LeaveOneOut	36	0.7372881355932204	0.0	0.08	False	True
RandomForestClassifier	LeaveOneOut	37	0.7288135593220338	1.0	0.89	True	True
RandomForestClassifier	LeaveOneOut	38	0.7372881355932204	0.0	0.12	False	True
RandomForestClassifier	LeaveOneOut	39	0.7288135593220338	1.0	0.93	True	True
RandomForestClassifier	LeaveOneOut	40	0.7288135593220338	1.0	0.95	True	True
RandomForestClassifier	LeaveOneOut	41	0.7288135593220338	1.0	0.94	True	True
RandomForestClassifier	LeaveOneOut	42	0.7288135593220338	1.0	0.93	True	True
RandomForestClassifier	LeaveOneOut	43	0.7288135593220338	1.0	0.9	True	True
RandomForestClassifier	LeaveOneOut	44	0.7288135593220338	1.0	0.92	True	True
RandomForestClassifier	LeaveOneOut	45	0.7288135593220338	1.0	0.78	True	True
RandomForestClassifier	LeaveOneOut	46	0.7288135593220338	1.0	0.98	True	True
RandomForestClassifier	LeaveOneOut	47	0.7288135593220338	1.0	0.85	True	True
RandomForestClassifier	LeaveOneOut	48	0.7288135593220338	1.0	1.0	True	True
RandomForestClassifier	LeaveOneOut	49	0.7288135593220338	1.0	0.87	True	True
RandomForestClassifier	LeaveOneOut	50	0.7288135593220338	1.0	0.93	True	True
RandomForestClassifier	LeaveOneOut	51	0.7288135593220338	1.0	0.9	True	True
RandomForestClassifier	LeaveOneOut	52	0.7288135593220338	1.0	0.89	True	True
RandomForestClassifier	LeaveOneOut	53	0.7288135593220338	1.0	0.93	True	True
RandomForestClassifier	LeaveOneOut	54	0.7372881355932204	0.0	0.14	False	True
RandomForestClassifier	LeaveOneOut	55	0.7288135593220338	1.0	0.95	True	True
RandomForestClassifier	LeaveOneOut	56	0.7288135593220338	1.0	0.89	True	True
RandomForestClassifier	LeaveOneOut	57	0.7372881355932204	0.0	0.1	False	True
RandomForestClassifier	LeaveOneOut	58	0.7288135593220338	1.0	0.84	True	True
RandomForestClassifier	LeaveOneOut	59	0.7372881355932204	0.0	0.33	False	True
RandomForestClassifier	LeaveOneOut	60	0.7372881355932204	0.0	0.15	False	True
RandomForestClassifier	LeaveOneOut	61	0.7288135593220338	1.0	0.71	True	True
RandomForestClassifier	LeaveOneOut	62	0.7288135593220338	1.0	0.91	True	True
RandomForestClassifier	LeaveOneOut	63	0.7288135593220338	1.0	0.91	True	True
RandomForestClassifier	LeaveOneOut	64	0.7288135593220338	1.0	0.77	True	True
RandomForestClassifier	LeaveOneOut	65	0.7288135593220338	1.0	1.0	True	True
RandomForestClassifier	LeaveOneOut	66	0.7288135593220338	1.0	0.91	True	True
RandomForestClassifier	LeaveOneOut	67	0.7288135593220338	1.0	0.96	True	True
RandomForestClassifier	LeaveOneOut	68	0.7288135593220338	1.0	0.92	True	True
RandomForestClassifier	LeaveOneOut	69	0.7372881355932204	0.0	0.41	False	True
RandomForestClassifier	LeaveOneOut	70	0.7288135593220338	1.0	0.95	True	True
RandomForestClassifier	LeaveOneOut	71	0.7372881355932204	0.0	0.11	False	True
RandomForestClassifier	LeaveOneOut	72	0.7372881355932204	0.0	0.14	False	True
RandomForestClassifier	LeaveOneOut	73	0.7288135593220338	1.0	1.0	True	True
RandomForestClassifier	LeaveOneOut	74	0.7288135593220338	1.0	1.0	True	True
RandomForestClassifier	LeaveOneOut	75	0.7288135593220338	1.0	0.88	True	True
RandomForestClassifier	LeaveOneOut	76	0.7372881355932204	0.0	0.11	False	True
RandomForestClassifier	LeaveOneOut	77	0.7288135593220338	1.0	0.96	True	True
RandomForestClassifier	LeaveOneOut	78	0.7288135593220338	1.0	1.0	True	True
RandomForestClassifier	LeaveOneOut	79	0.7288135593220338	1.0	1.0	True	True
RandomForestClassifier	LeaveOneOut	80	0.7372881355932204	0.0	0.22	False	True
RandomForestClassifier	LeaveOneOut	81	0.7288135593220338	1.0	0.73	True	True
RandomForestClassifier	LeaveOneOut	82	0.7288135593220338	1.0	1.0	True	True
RandomForestClassifier	LeaveOneOut	83	0.7288135593220338	1.0	0.92	True	True
RandomForestClassifier	LeaveOneOut	84	0.7288135593220338	1.0	0.97	True	True
RandomForestClassifier	LeaveOneOut	85	0.7288135593220338	1.0	0.99	True	True
RandomForestClassifier	LeaveOneOut	86	0.7372881355932204	0.0	0.49	False	True
RandomForestClassifier	LeaveOneOut	87	0.7288135593220338	1.0	0.93	True	True
RandomForestClassifier	LeaveOneOut	88	0.7288135593220338	1.0	0.95	True	True
RandomForestClassifier	LeaveOneOut	89	0.7288135593220338	1.0	0.86	True	True
RandomForestClassifier	LeaveOneOut	90	0.7288135593220338	1.0	0.99	True	True
RandomForestClassifier	LeaveOneOut	91	0.7288135593220338	1.0	0.72	True	True
RandomForestClassifier	LeaveOneOut	92	0.7288135593220338	1.0	0.81	True	True
RandomForestClassifier	LeaveOneOut	93	0.7288135593220338	1.0	0.98	True	True
RandomForestClassifier	LeaveOneOut	94	0.7288135593220338	1.0	0.83	True	True
RandomForestClassifier	LeaveOneOut	95	0.7288135593220338	1.0	1.0	True	True
RandomForestClassifier	LeaveOneOut	96	0.7288135593220338	1.0	0.91	True	True
RandomForestClassifier	LeaveOneOut	97	0.7372881355932204	0.0	0.26	False	True
RandomForestClassifier	LeaveOneOut	98	0.7372881355932204	0.0	0.21	False	True
RandomForestClassifier	LeaveOneOut	99	0.7288135593220338	1.0	0.84	True	True
RandomForestClassifier	LeaveOneOut	100	0.7288135593220338	1.0	0.86	True	True
RandomForestClassifier	LeaveOneOut	101	0.7288135593220338	1.0	0.98	True	True
RandomForestClassifier	LeaveOneOut	102	0.7288135593220338	1.0	0.99	True	True
RandomForestClassifier	LeaveOneOut	103	0.7372881355932204	0.0	0.13	False	True
RandomForestClassifier	LeaveOneOut	104	0.7372881355932204	0.0	0.24	False	True
RandomForestClassifier	LeaveOneOut	105	0.7288135593220338	1.0	0.97	True	True
RandomForestClassifier	LeaveOneOut	106	0.7288135593220338	1.0	0.98	True	True
RandomForestClassifier	LeaveOneOut	107	0.7372881355932204	0.0	0.24	False	True
RandomForestClassifier	LeaveOneOut	108	0.7288135593220338	1.0	0.99	True	True
RandomForestClassifier	LeaveOneOut	109	0.7288135593220338	1.0	0.98	True	True
RandomForestClassifier	LeaveOneOut	110	0.7288135593220338	1.0	0.94	True	True
RandomForestClassifier	LeaveOneOut	111	0.7288135593220338	1.0	0.95	True	True
RandomForestClassifier	LeaveOneOut	112	0.7372881355932204	0.0	0.1	False	True
RandomForestClassifier	LeaveOneOut	113	0.7288135593220338	1.0	0.96	True	True
RandomForestClassifier	LeaveOneOut	114	0.7372881355932204	0.0	0.53	True	False
RandomForestClassifier	LeaveOneOut	115	0.7372881355932204	0.0	0.05	False	True
RandomForestClassifier	LeaveOneOut	116	0.7288135593220338	1.0	0.99	True	True
RandomForestClassifier	LeaveOneOut	117	0.7288135593220338	1.0	1.0	True	True
RandomForestClassifier	LeaveOneOut	118	0.7288135593220338	1.0	0.84	True	True
