## Supplementary Tables for "A multilayer network approach elucidates time- and tissue-specific developmental and aging processes": Supplementary table 8 Developmental Diseases.xlsx

### Sheet: Supplementary Table A
Supplementary Table A: Embryological diseases and associated genes
Pathological Condition	Associated genes
Rare genetic vascular disease	'SLC2A10', 'MYH11', 'COL3A1', 'COL5A1', 'TGFBR2', 'FBN1', 'SMAD3', 'NKX2-5', 'GATA5', 'NOTCH1', 'SMAD6', 'ACTA2', 'TGFBR1', 'FOXE3', 'LOX', 'MAT2A', 'ELN', 'TGFB3', 'MYLK', 'PRKG1', 'MFAP5', 'TGFB2'
Rare genetic systemic or rheumatologic disease	'PSMB8', 'SAMHD1', 'RNASEH2A', 'RNASEH2B', 'RNASEH2C', 'ADAR', 'TREX1', 'IFIH1', 'ACP5', 'ISG15', 'C1QA', 'C4A', 'DNASE1L3', 'PRKCD', 'DNASE1', 'ADA2', 'TMEM173', 'USP18', 'DDX58', 'POLA1', 'TTC37', 'SKIV2L', 'APOA2', 'APP', 'B2M', 'GSN', 'ITM2B', 'FGA', 'APOA1', 'LYZ', 'CST3', 'TTR', 'RBCK1', 'RNF31', 'PLCG2', 'MEFV', 'NLRP12', 'NLRC4', 'OTULIN', 'TNFRSF1A', 'MVK', 'NLRP3', 'SLC39A13', 'P4HA1', …
Rare genetic eye disease	'NF1', 'RB1', 'MYCN', 'PITX2', 'SCO2', 'P3H2', 'LRPAP1', 'KERA', 'PIK3R1', 'SPATA7', 'GDF6', 'IFT140', 'NMNAT1', 'RD3', 'RDH12', 'RPE65', 'RPGRIP1', 'CEP290', 'AIPL1', 'TULP1', 'CRB1', 'CRX', 'GUCY2D', 'IMPDH1', 'IQCB1', 'LCA5', 'KCNJ13', 'LRAT', 'PCYT1A', 'OPN1MW', 'OPN1LW', 'PDE6C', 'RPGR', 'CNGA3', 'CNGB3', 'PDE6H', 'GNAT2', 'ATF6', 'OPN1SW', 'CYBB', 'NCF1', 'NCF2', 'CYBA', 'NCF4', 'MT-TQ', 'M…
Rare genetic gynecological and obstetrical diseases	'H6PD', 'HSD11B1', 'ESR1', 'GNAS', 'KISS1R', 'MKRN3', 'DLK1', 'CYP19A1', 'SEMA3E', 'CHD7', 'HBB', 'PNPLA6', 'SNRPN', 'SNORD115@', 'MAGEL2', 'NDN', 'SNORD116@', 'SIM1', 'RNF216', 'RAB3GAP1', 'RAB3GAP2', 'RBM28', 'SMCHD1', 'DCAF17', 'BBS1', 'BBS10', 'BBS2', 'BBS4', 'BBS5', 'BBS7', 'BBS9', 'CEP290', 'TRIM32', 'TTC8', 'ARL6', 'MKKS', 'MKS1', 'NPHP1', 'BBS12', 'SDCCAG8', 'WDPCP', 'LZTFL1', 'IFT172', '…
Rare genetic immune disease	'WAS', 'WIPF1', 'FOXN1', 'DKC1', 'TERT', 'TERC', 'TINF2', 'NOP10', 'NHP2', 'USB1', 'WRAP53', 'CTC1', 'RTEL1', 'PARN', 'TTC7A', 'TCN2', 'EPG5', 'CCBE1', 'FAT4', 'ADAMTS3', 'ACD', 'STAT5B', 'RBCK1', 'RNF31', 'ORAI1', 'STIM1', 'IKZF1', 'POLE', 'IKBKG', 'SP110', 'SLC46A1', 'NFKBIA', 'SEMA3E', 'CHD7', 'TBX1', 'ARVCF', 'GP1BB', 'UFD1', 'COMT', 'HIRA', 'JMJD1C', 'RREB1', 'SEC24C', 'STAT3', 'SPINK5', 'DS…
Rare genetic cardiac disease	'TTN', 'PKP2', 'RYR2', 'TGFB3', 'DSC2', 'DSG2', 'DSP', 'JUP', 'LDB3', 'LMNA', 'TMEM43', 'CTNNA3', 'MYH7', 'NKX2-6', 'PLXND1', 'PLEKHM2', 'ACTC1', 'TNNT2', 'TPM1', 'DTNA', 'MYBPC3', 'MIB1', 'PRDM16', 'MYH7B', 'MIB2', 'SEMA3E', 'CHD7', 'TBX1', 'ARVCF', 'GP1BB', 'UFD1', 'COMT', 'HIRA', 'JMJD1C', 'RREB1', 'SEC24C', 'RFC2', 'BAZ1B', 'TBL2', 'CLIP2', 'ELN', 'GTF2I', 'GTF2IRD1', 'LIMK1', 'DYNC2LI1', 'GL…
Rare genetic renal disease	'HBB', 'HBA2', 'HBA1', 'RAD51', 'MAD2L2', 'BRCA1', 'XRCC2', 'RFWD3', 'BRCA2', 'BRIP1', 'ERCC4', 'FANCA', 'FANCB', 'FANCC', 'FANCD2', 'FANCE', 'FANCF', 'FANCG', 'FANCL', 'FANCM', 'FANCI', 'PALB2', 'RAD51C', 'SLX4', 'UBE2T', 'VHL', 'DZIP1L', 'PKHD1', 'CEP55', 'TMEM107', 'RPGRIP1', 'CEP290', 'TMEM67', 'MKS1', 'RPGRIP1L', 'CC2D2A', 'TMEM216', 'WDPCP', 'TCTN2', 'B9D1', 'B9D2', 'TMEM231', 'CSPP1', 'TSC…
Rare genetic developmental defect during embryogenesis	'ATM', 'KITLG', 'SNAI2', 'SOX10', 'MITF', 'EDNRB', 'PAX3', 'ACVRL1', 'SMAD4', 'ENG', 'GDF2', 'HRAS', 'WRN', 'PTPN11', 'BRAF', 'RAF1', 'SLC39A4', 'ERCC2', 'ERCC6', 'ERCC5', 'ERCC1', 'ZMPSTE24', 'LMNA', 'ANTXR2', 'MBTPS2', 'NSDHL', 'KRT16', 'KRT17', 'KRT6A', 'KRT6B', 'HCCS', 'COX7B', 'NDUFB11', 'XPA', 'ERCC3', 'XPC', 'DDB2', 'ERCC4', 'ABCC6', 'ENPP1', 'PLEC', 'ADAMTS17', 'CERS3', 'POLE', 'SMARCAD1'…
Rare genetic bone disease	'AGA', 'SUMF1', 'MANBA', 'FUCA1', 'GNPTAB', 'GUSB', 'CTSA', 'ARSB', 'IDS', 'MAN2B1', 'SLC17A5', 'GALNS', 'GLB1', 'GNPTG', 'HYAL1', 'SGSH', 'NAGLU', 'HGSNAT', 'GNS', 'IDUA', 'NEU1', 'DLL3', 'MESP2', 'LFNG', 'HES7', 'RIPPLY2', 'MNX1', 'TMCO1', 'SNRPB', 'COG1', 'TBX6', 'GDF3', 'MEOX1', 'GDF6', 'NPR2', 'HNRNPK', 'MYO18B', 'VPS33A', 'BMPER', 'FGFR3', 'ABCC9', 'KCNJ8', 'DPH1', 'SPECC1L', 'EFNB1', 'ZSWI…
Rare genetic odontologic disease	'GINGF2', 'SOS1', 'REST', 'BRF1', 'PTH1R', 'FAM83H', 'SLC24A4', 'ITGB6', 'AMTN', 'ACP4', 'ENAM', 'LAMB3', 'AMBN', 'DLX3', 'GPR68', 'AMELX', 'KLK4', 'MMP20', 'WDR72', 'ODAPH', 'SUMO1', 'AXIN2', 'EDA', 'EDARADD', 'FGFR1', 'IRF6', 'WNT10A', 'MSX1', 'PAX9', 'TGFA', 'LRP6', 'WNT10B', 'DSPP', 'SMOC2', 'SSUH2', 'VPS4B', 'PLOD2', 'FKBP10', 'COL1A1', 'COL1A2', 'P3H1', 'CRTAP', 'CREB3L1', 'PPIB', 'SERPINH1…
Rare genetic hematologic disease	'EPOR', 'EPO', 'EGLN1', 'EPAS1', 'VHL', 'ADAMTS13', 'VWF', 'SERPINA1', 'F5', 'FGA', 'FGB', 'FGG', 'F13A1', 'F13B', 'SERPINF2', 'F11', 'THBD', 'KLKB1', 'KNG1', 'SERPINE1', 'MCFD2', 'LMAN1', 'F8', 'F9', 'F7', 'F2', 'F10', 'GGCX', 'VKORC1', 'THPO', 'JAK2', 'MPL', 'F12', 'PIGM', 'PIGW', 'PROS1', 'HRG', 'PROC', 'SERPINC1', 'MASTL', 'CYCS', 'RUNX1', 'FLI1', 'TBXA2R', 'GATA1', 'SLFN14', 'WAS', 'ETV6', '…
Laminopathy	'LMNA', 'TTN', 'PKP2', 'RYR2', 'TGFB3', 'DSC2', 'DSG2', 'DSP', 'JUP', 'LDB3', 'TMEM43', 'CTNNA3', 'PLEKHM2', 'ACTC1', 'TNNT2', 'TPM1', 'DTNA', 'MYBPC3', 'MYH7', 'MIB1', 'PRDM16', 'MYH7B', 'MIB2', 'SYNE1', 'SYNE2', 'ZMPSTE24'
Ciliopathy	'DYNC2LI1', 'IFT80', 'DYNC2H1', 'TTC21B', 'WDR19', 'IFT140', 'WDR60', 'IFT172', 'WDR34', 'CEP120', 'CEP55', 'TMEM107', 'RPGRIP1', 'CEP290', 'TMEM67', 'MKS1', 'RPGRIP1L', 'CC2D2A', 'TMEM216', 'WDPCP', 'TCTN2', 'B9D1', 'B9D2', 'TMEM231', 'CSPP1', 'GLI1', 'EVC', 'EVC2', 'ALMS1', 'INPP5E', 'AHI1', 'CEP41', 'CENPF', 'SCAPER', 'IFT88', 'REEP6', 'ARHGEF18', 'AGBL5', 'ABCA4', 'PRCD', 'PRPF3', 'PRPF31', '…
Genetic otorhinolaryngologic disease	'COL11A2', 'MT-TQ', 'MT-CO1', 'MT-CO2', 'MT-CO3', 'MT-ND1', 'MT-ND4', 'MT-ND5', 'MT-ND6', 'MT-TL1', 'MT-TW', 'MT-TH', 'MT-TS1', 'MT-TS2', 'MT-TF', 'MT-ATP8', 'RRM2B', 'SOX10', 'SEMA3E', 'CHD7', 'TBX1', 'ARVCF', 'GP1BB', 'UFD1', 'COMT', 'HIRA', 'JMJD1C', 'RREB1', 'SEC24C', 'NSD2', 'NELFA', 'LETM1', 'NDP', 'NF2', 'KITLG', 'SNAI2', 'MITF', 'EDNRB', 'PAX3', 'SALL1', 'DACT1', 'SIX1', 'EYA1', 'SIX5', '…
Rare genetic urogenital disease	'NR5A1', 'MRPS22', 'FSHR', 'BMP15', 'PSMC3IP', 'NUP107', 'SPIDR', 'SOX9', 'SRY', 'SOX3', 'NR0B1', 'MCM9', 'CYP19A1', 'WNT4', 'ERAL1', 'HSD17B4', 'TWNK', 'HARS2', 'CLPP', 'LARS2', 'RSPO1', 'CYP21A2', 'NR3C1', 'HSD3B2', 'CYP11B1', 'POR', 'AR', 'LHB', 'LHCGR', 'AKR1C2', 'AKR1C4', 'HSD17B3', 'CYB5A', 'CYP17A1', 'CYP11A1', 'STAR', 'DHCR7', 'SRD5A2', 'WT1', 'DHH', 'DMRT1', 'CBX2', 'MAP3K1', 'DMRT3', 'W…
Rare genetic respiratory disease	'FOXF1', 'SFTPC', 'FAM111B', 'ITGA3', 'COPA', 'CSF2RB', 'CSF2RA', 'OAS1', 'NKX2-1', 'SFTPB', 'ABCA3', 'MARS', 'EIF2AK4', 'BMPR2', 'LAMA3', 'STRA6', 'RARB'
Rare genetic hepatic disease	'DZIP1L', 'PKHD1', 'TMEM67', 'RPGRIP1L', 'CC2D2A', 'INPP5E', 'NPHP3', 'TRMU', 'LARS', 'NEK8', 'GPD1', 'NBAS', 'SCYL1', 'SH2B3', 'PIGA', 'MARS', 'TTC37', 'SKIV2L', 'CFTR', 'TGFB1', 'DCTN4', 'CLCA4', 'STX1A', 'VPS33B', 'VIPAS39', 'JAG1', 'NOTCH2', 'PRKCSH', 'SEC63', 'LRP5', 'DCDC2', 'ABCB4', 'CLDN1', 'CYP51A1', 'AGL', 'PYGL', 'ATP7B', 'SERPINA1', 'ALDOB', 'ABCC2', 'SLCO1B1', 'SLCO1B3', 'GFM1', 'FTH…
Rare genetic endocrine disease	'DMPK', 'RRAS', 'PTPN11', 'BRAF', 'SOS1', 'KRAS', 'RAF1', 'NRAS', 'KAT6B', 'RIT1', 'LZTR1', 'A2ML1', 'RASA2', 'SOS2', 'CNBP', 'ABCD1', 'LMNA', 'DCAF17', 'BRCC3', 'INSR', 'SLC16A1', 'HNF4A', 'KCNJ11', 'ABCC8', 'UCP2', 'HNF1A', 'HADH', 'GLUD1', 'GCK', 'NR5A1', 'MRPS22', 'FSHR', 'BMP15', 'PSMC3IP', 'NUP107', 'SPIDR', 'SOX9', 'SRY', 'SOX3', 'NR0B1', 'MCM9', 'CYP19A1', 'WNT4', 'ERAL1', 'HSD17B4', 'TWN…
Rare genetic neurological disorder	'AGA', 'SUMF1', 'ASAH1', 'FASTKD2', 'NEU1', 'FXN', 'MT-TQ', 'MT-CO1', 'MT-CO2', 'MT-CO3', 'MT-ND1', 'MT-ND4', 'MT-ND5', 'MT-ND6', 'MT-TL1', 'MT-TW', 'MT-TH', 'MT-TS1', 'MT-TS2', 'MT-TF', 'MT-ATP8', 'RRM2B', 'MT-TP', 'MT-TK', 'MT-RNR1', 'ATP7B', 'TTPA', 'CBS', 'MT-ATP6', 'MTTP', 'ATP7A', 'TPI1', 'TMEM126B', 'TIMMDC1', 'NDUFB11', 'MT-ND2', 'MT-ND3', 'NDUFAF2', 'NDUFS1', 'NDUFS2', 'NDUFS3', 'NDUFS4'…
RASopathy	'RRAS', 'PTPN11', 'BRAF', 'SOS1', 'KRAS', 'RAF1', 'NRAS', 'KAT6B', 'RIT1', 'LZTR1', 'A2ML1', 'RASA2', 'SOS2', 'HRAS', 'MAP2K2', 'NF1', 'MAP2K1', 'PPP1CB', 'SHOC2', 'CBL'
Serpinopathy	'SERPINA1', 'SERPINE1', 'SERPINI1', 'SERPINA6', 'SERPINB7', 'SERPINF2', 'SERPINC1', 'SERPINB8', 'CSTA', 'SERPING1'
Rare genetic gastroenterological disease	'CFTR', 'TGFB1', 'DCTN4', 'CLCA4', 'STX1A', 'COX4I2', 'CASR', 'PRSS1', 'SPINK1', 'PRSS2', 'CTRC', 'CPA1', 'BRCA1', 'BRCA2', 'CDKN2A', 'SMAD4', 'TP53', 'KRAS', 'PALB2', 'PALLD', 'SBDS', 'EFL1', 'SRP54', 'DNAJC21', 'PTRH2', 'EGFR', 'ADAM17', 'PLA2G4A', 'SLCO2A1', 'SGO1', 'IL21', 'SOX10', 'RET', 'ECE1', 'EDN3', 'EDNRB', 'GDNF', 'NRTN', 'SEMA3C', 'SEMA3D', 'ACTG2', 'LMOD1', 'MYH11', 'MYLK', 'BBS1', '…
Rare inborn errors of metabolism	'DPM3', 'SLC35A1', 'DPM2', 'SRD5A3', 'SLC35A2', 'B4GALT7', 'CAD', 'TMEM199', 'CCDC115', 'PGM3', 'GNE', 'DOLK', 'B4GALT1', 'MPDU1', 'DPM1', 'SEC23B', 'SLC35C1', 'ATP6V0A2', 'ATP6V1E1', 'ATP6V1A', 'COG4', 'COG1', 'COG5', 'COG6', 'COG2', 'COG7', 'COG8', 'PIGA', 'PIGV', 'PIGL', 'PIGO', 'PGAP2', 'PGAP3', 'PIGW', 'PIGY', 'PIGT', 'PIGN', 'PGAP1', 'PIGG', 'PIGM', 'ST3GAL5', 'RFT1', 'ALG11', 'ALG13', 'PGM…
Genetic infertility	'PRLR', 'CYP19A1', 'FSHB', 'GNAS', 'ARMC5', 'STAR', 'CYP21A2', 'CYP17A1', 'AR', 'HSD17B3', 'SRD5A2', 'LHB', 'LHCGR', 'DMPK', 'RRAS', 'PTPN11', 'BRAF', 'SOS1', 'KRAS', 'RAF1', 'NRAS', 'KAT6B', 'RIT1', 'LZTR1', 'A2ML1', 'RASA2', 'SOS2', 'CNBP', 'ABCD1', 'LMNA', 'DCAF17', 'BRCC3', 'SEMA3E', 'CHD7', 'HBB', 'PNPLA6', 'SNRPN', 'SNORD115@', 'MAGEL2', 'NDN', 'SNORD116@', 'SIM1', 'RNF216', 'RAB3GAP1', 'RA…
Rare genetic skin disease	'WRN', 'ERCC2', 'ERCC6', 'ERCC5', 'ERCC1', 'COL3A1', 'ZMPSTE24', 'LMNA', 'BANF1', 'SLC25A24', 'ERCC4', 'ERCC3', 'POLD1', 'PDGFRB', 'PYCR1', 'PCNA', 'ALDH18A1', 'ERCC8', 'IL36RN', 'AP1S3', 'MAPRE2', 'TUBB', 'FBN1', 'PSTPIP1', 'HGD', 'SLC39A4', 'PEPD', 'IDS', 'BTD', 'HLCS', 'ALAS2', 'FECH', 'UROS', 'GATA1', 'HFE', 'UROD', 'PPOX', 'CPOX', 'HMBS', 'ALAD', 'ATP6V0A2', 'P4HA1', 'CHST14', 'DSE', 'PIGL',…
Rare chromosomal anomaly	'SRY', 'USP9Y', 'DAZ1', 'DAZ2', 'DAZ3', 'DAZ4', 'DDX3Y', 'RBMY1A1', 'TSPY1', 'COL4A6', 'COL4A5', 'MAMLD1', 'MTM1', 'AMMECR1', 'ACSL4', 'KCNE5', 'MECP2', 'FMR1', 'GPR101', 'STAG2', 'IQSEC2', 'SALL4', 'BMP2', 'JAG1', 'TBX4', 'HNF1B', 'LHX1', 'KANSL1', 'NF1', 'PMP22', 'DEAF1', 'RAI1', 'FLII', 'YWHAE', 'HIC1', 'PAFAH1B1', 'ANKRD11', 'SH2B1', 'CREBBP', 'USP7', 'TSC2', 'PKD1', 'HBA2', 'HBA1', 'FLI1', '…
Rare genetic tumor	'CEBPA', 'TGM6', 'GATA2', 'GJB2', 'PTCH1', 'SUFU', 'PTCH2', 'MC1R', 'NRAS', 'HRAS', 'KRAS', 'MLH1', 'MSH2', 'MSH6', 'KRT4', 'KRT13', 'PTEN', 'PIK3CA', 'FGFR1', 'NOTCH3', 'PDGFRB', 'CDK4', 'CDKN2A', 'MITF', 'TERT', 'BAP1', 'CDKN2B', 'CDKN2D', 'MGMT', 'POT1', 'ACD', 'TERF2IP', 'FGF23', 'GALNT3', 'KL', 'SAMD9', 'CYLD', 'FH', 'FLCN', 'COL1A1', 'PDGFB', 'TGFBR1', 'NEK9', 'ACTB', 'APC', 'NF1', 'RB1', '…
Inherited cancer-predisposing syndrome	'ATM', 'WAS', 'WIPF1', 'RRAS', 'PTPN11', 'BRAF', 'SOS1', 'KRAS', 'RAF1', 'NRAS', 'KAT6B', 'RIT1', 'LZTR1', 'A2ML1', 'RASA2', 'SOS2', 'FGFR3', 'FGFR2', 'TWIST1', 'STK11', 'BDNF', 'WT1', 'PAX6', 'GNAS', 'NHEJ1', 'RPL18', 'RPS27', 'RPL27', 'TSR2', 'RPL35', 'RPS19', 'RPS24', 'GATA1', 'RPS17', 'RPS7', 'RPL5', 'RPL11', 'RPL35A', 'RPS10', 'RPS26', 'RPL26', 'RPL15', 'RPS29', 'RPS28', 'BLM', 'HRAS', 'RAD5…
Bone developmental	'UBE4A', 'PPP1R9B', 'PRKAR1A', 'NUF2', 'LYAR', 'RYR1', 'SFRP4', 'PRSS1', 'BCL11A', 'FGD1', 'SLBP', 'ST6GAL1', 'TAF2', 'NIPBL', 'GZF1', 'HOXD13', 'SAMD14', 'LPCAT3', 'EI24', 'PCSK5', 'C1R', 'CBR4', 'TMEM129', 'CHRNA1', 'EFNB1', 'GNPNAT1', 'POU2F3', 'SCYL1', 'PLEKHM1', 'POLE2', 'UBE2J2', 'RNF44', 'FGF16', 'SLC6A1', 'BMPR1B', 'SCRN3', 'DHX34', 'ZBTB49', 'UNC5A', 'RTL10', 'PICALM', 'HSPA9', 'RIPK4', …
Congenital heart diseases	'E2F1', 'CORO1A', 'UBE4A', 'ZNF280B', 'NEMF', 'TTR', 'CACNA2D1', 'FLT4', 'CTDP1', 'VEGFA', 'FOXJ1', 'SH3PXD2B', 'ARID1B', 'PRKAR1A', 'GABRD', 'CEP152', 'YDJC', 'RYR1', 'NPPA', 'RBFOX2', 'TMEM260', 'PRF1', 'FANCL', 'HIRA', 'CHPF2', 'LRRTM3', 'BCL11A', 'FGD1', 'MKS1', 'PLD1', 'EMILIN3', 'STK36', 'RPS25', 'SSU72', 'NIPBL', 'PEX10', 'ACVR1B', 'HOXD13', 'BRPF1', 'ZMYND19', 'FHL1', 'PLAT', 'CXCR5', 'YP…
Congenital myopathies	'MYO7B', 'CDK5R2', 'MYOD1', 'IGDCC4', 'HACD3', 'MYF6', 'HACD1', 'MAP3K2', 'ERCC3', 'SMCHD1', 'ZNF142', 'KBTBD13', 'TNPO3', 'MAP3K20', 'RYR1', 'NHEJ1', 'CIAO2A', 'CACNB4', 'CSNK1G1', 'PYROXD1', 'CTDSP1', 'CRYAB', 'TPM2', 'STK36', 'CA12', 'LDB3', 'TMBIM1', 'BIN1', 'PDCD7', 'PPP6R1', 'HERC1', 'UNC45B', 'FBXL22', 'KLHL40', 'IWS1', 'MTMR14', 'CLPX', 'CYP27A1', 'TTLL4', 'SELENON', 'SVIL', 'APH1B', 'MEG…
Newborn diseases	'CORO1A', 'UBE4A', 'NEMF', 'PIGC', 'LRP10', 'LCE3D', 'CEL', 'VEGFA', 'TSACC', 'S100A6', 'TAF1C', 'IAH1', 'OSGIN1', 'ADIPOQ', 'RYR1', 'PRSS1', 'C1orf56', 'KL', 'WFDC1', 'ANG', 'LCE2C', 'SLCO1A2', 'RPS25', 'STK36', 'HADH', 'MEF2D', 'PLAT', 'SOCS1', 'CXCR5', 'LCE1C', 'HSDL1', 'PCSK5', 'PIGA', 'ADAR', 'CHPF', 'TTLL4', 'POMK', 'MEX3A', 'CCN4', 'RNF31', 'PHF20L1', 'KRT2', 'CHRNA1', 'MDGA2', 'AAMP', 'HT…
Neurodevelopmental disorders	'PRKAR1A', 'DSG4', 'POLR2G', 'CARD16', 'IL13RA1', 'ZNF24', 'TMEM109', 'ERP27', 'PCDHGC3', 'SKP1', 'SLC39A3', 'FHL1', 'LPCAT3', 'SFSWAP', 'CTH', 'SCYL1', 'LRP12', 'TSPY10', 'UBE2J2', 'RNF44', 'SFXN3', 'NHSL2', 'ISL1', 'FGF16', 'ARHGAP26', 'ALDH3B2', 'MIR9-2', 'PNMA5', 'ICMT', 'XRRA1', 'DACH2', 'TMEM67', 'ACSM3', 'SNX2', 'SKP2', 'CTIF', 'PUF60', 'TUBB', 'KRTAP10-6', 'HSD17B12', 'MTF1', 'ACVR1C', 'M…
Pediatric cancers	'UBE4A', 'SLC38A2', 'RPL34', 'SH2B3', 'PSIP1', 'GNPAT', 'ADCY10P1', 'ATRX', 'TBL1XR1', 'NEK9', 'NIPBL', 'MEF2D', 'HOXD13', 'HIPK4', 'U2AF1', 'UTY', 'WT1', 'CEP290', 'PDS5A', 'RPL10', 'RIT1', 'STK4', 'PTPRD', 'SLC6A3', 'NONO', 'ELF4', 'SEC31A', 'ZNF521', 'PEAK1', 'ARID2', 'DNAH9', 'FBXO28', 'PICALM', 'CSTF3', 'FAM171A1', 'SET', 'ADAMTS10', 'BCL11B', 'DNMT3A', 'TIA1', 'CHMP1A', 'FLI1', 'CLPTM1L', '…

### Sheet: Supplementary Table B
Supplementary Table B: Pathological Conditions enrichment in the embryological developmental network
Pathological Condition	Network	Percentage of disease genes in the network (disease genes in the network/ all disease genes) (%)	Genetic Overrepresentation FDR	z-score
Rare genetic vascular disease	EDev	40.91	0.47935489061572184	7.43
Rare genetic vascular disease	EDev_0	0.17	0.9000329828197351	nan
Rare genetic vascular disease	EDev_1	0.0	1.0	nan
Rare genetic vascular disease	EDev_2	0.0	1.0	nan
Rare genetic vascular disease	EDev_3	0.45	0.05248722996629503	10.06
Rare genetic vascular disease	EDev_4	0.0	1.0	nan
Rare genetic vascular disease	EDev_5	0.0	1.0	nan
Rare genetic vascular disease	EDev_6	0.0	1.0	nan
Rare genetic vascular disease	EDev_7	0.4	0.6771152103325954	nan
Rare genetic vascular disease	EDev_8	0.0	1.0	nan
Rare genetic vascular disease	EDev_9	0.16	1.0	nan
Rare genetic vascular disease	EDev_10	0.0	1.0	nan
Rare genetic systemic or rheumatologic disease	EDev	44.3	0.014867319254747522	7.06
Rare genetic systemic or rheumatologic disease	EDev_0	0.92	0.050514938260178756	0.93
Rare genetic systemic or rheumatologic disease	EDev_1	0.0	1.0	nan
Rare genetic systemic or rheumatologic disease	EDev_2	0.3	1.0	-0.23
Rare genetic systemic or rheumatologic disease	EDev_3	1.03	0.015300973785444948	9.17
Rare genetic systemic or rheumatologic disease	EDev_4	0.39	1.0	nan
Rare genetic systemic or rheumatologic disease	EDev_5	0.0	1.0	nan
Rare genetic systemic or rheumatologic disease	EDev_6	0.4	1.0	nan
Rare genetic systemic or rheumatologic disease	EDev_7	0.32	1.0	nan
Rare genetic systemic or rheumatologic disease	EDev_8	0.56	0.8312385099750406	nan
Rare genetic systemic or rheumatologic disease	EDev_9	0.3	1.0	nan
Rare genetic systemic or rheumatologic disease	EDev_10	0.0	1.0	nan
Rare genetic eye disease	EDev	33.71	0.0020482930902145876	3.02
Rare genetic eye disease	EDev_0	3.93	0.020628047241475038	5.7
Rare genetic eye disease	EDev_1	0.29	1.0	0.88
Rare genetic eye disease	EDev_2	1.88	1.0	-0.99
Rare genetic eye disease	EDev_3	4.56	0.0001790606544440337	0.86
Rare genetic eye disease	EDev_4	2.33	0.1611831602464253	-0.3
Rare genetic eye disease	EDev_5	0.81	0.8655920757103329	0.33
Rare genetic eye disease	EDev_6	1.24	1.0	-1.17
Rare genetic eye disease	EDev_7	0.93	1.0	2.04
Rare genetic eye disease	EDev_8	1.3	0.8972394983741429	1.85
Rare genetic eye disease	EDev_9	2.23	0.7417209673718225	-0.51
Rare genetic eye disease	EDev_10	0.0	1.0	nan
Rare genetic gynecological and obstetrical diseases	EDev	30.15	0.8655920757103329	2.79
Rare genetic gynecological and obstetrical diseases	EDev_0	0.96	0.39945518278256786	2.31
Rare genetic gynecological and obstetrical diseases	EDev_1	0.0	1.0	nan
Rare genetic gynecological and obstetrical diseases	EDev_2	0.57	1.0	-0.49
Rare genetic gynecological and obstetrical diseases	EDev_3	0.33	1.0	-0.27
Rare genetic gynecological and obstetrical diseases	EDev_4	0.87	0.6353314459216822	-0.46
Rare genetic gynecological and obstetrical diseases	EDev_5	0.0	1.0	nan
Rare genetic gynecological and obstetrical diseases	EDev_6	0.9	0.5987232759235104	-0.64
Rare genetic gynecological and obstetrical diseases	EDev_7	0.55	1.0	nan
Rare genetic gynecological and obstetrical diseases	EDev_8	0.0	1.0	nan
Rare genetic gynecological and obstetrical diseases	EDev_9	0.97	0.4604463859267598	1.0
Rare genetic gynecological and obstetrical diseases	EDev_10	0.0	1.0	nan
Rare genetic immune disease	EDev	34.9	0.0568374664393444	9.12
Rare genetic immune disease	EDev_0	1.79	0.23502148981783808	3.36
Rare genetic immune disease	EDev_1	0.85	0.24817140562228765	-0.74
Rare genetic immune disease	EDev_2	1.15	1.0	2.81
Rare genetic immune disease	EDev_3	1.09	1.0	0.33
Rare genetic immune disease	EDev_4	2.35	0.007405303693228359	6.72
Rare genetic immune disease	EDev_5	0.0	1.0	nan
Rare genetic immune disease	EDev_6	1.12	0.8655920757103329	-1.03
Rare genetic immune disease	EDev_7	0.38	1.0	nan
Rare genetic immune disease	EDev_8	2.65	0.0009550229516238525	5.51
Rare genetic immune disease	EDev_9	0.56	1.0	1.69
Rare genetic immune disease	EDev_10	0.0	1.0	nan
Rare genetic cardiac disease	EDev	36.97	0.010251168151411123	4.95
Rare genetic cardiac disease	EDev_0	1.96	0.07088108919668136	3.82
Rare genetic cardiac disease	EDev_1	0.0	1.0	nan
Rare genetic cardiac disease	EDev_2	1.34	0.8312385099750406	0.5
Rare genetic cardiac disease	EDev_3	1.62	0.373272331579657	2.69
Rare genetic cardiac disease	EDev_4	0.69	1.0	-0.44
Rare genetic cardiac disease	EDev_5	0.93	0.5964691077868131	-0.69
Rare genetic cardiac disease	EDev_6	0.86	1.0	0.43
Rare genetic cardiac disease	EDev_7	0.98	0.7417209673718225	-0.81
Rare genetic cardiac disease	EDev_8	1.07	0.7055776490790394	0.77
Rare genetic cardiac disease	EDev_9	1.62	0.26656055484806374	0.61
Rare genetic cardiac disease	EDev_10	0.0	1.0	nan
Rare genetic renal disease	EDev	34.08	0.050514938260178756	9.15
Rare genetic renal disease	EDev_0	2.62	0.015300973785444948	4.02
Rare genetic renal disease	EDev_1	0.22	1.0	nan
Rare genetic renal disease	EDev_2	0.76	1.0	2.97
Rare genetic renal disease	EDev_3	2.11	0.269371801139757	1.25
Rare genetic renal disease	EDev_4	2.68	0.0028201010249026123	5.18
Rare genetic renal disease	EDev_5	1.1	0.3595980039164103	0.18
Rare genetic renal disease	EDev_6	0.37	1.0	-0.36
Rare genetic renal disease	EDev_7	0.79	1.0	-0.83
Rare genetic renal disease	EDev_8	1.03	0.9220122378645634	6.02
Rare genetic renal disease	EDev_9	1.33	1.0	-0.26
Rare genetic renal disease	EDev_10	0.0	1.0	nan
Rare genetic developmental defect during embryogenesis	EDev	35.67	1.474441276901412e-09	2.91
Rare genetic developmental defect during embryogenesis	EDev_0	4.53	0.05908886280174734	1.64
Rare genetic developmental defect during embryogenesis	EDev_1	0.55	0.2070264247037921	1.87
Rare genetic developmental defect during embryogenesis	EDev_2	2.81	1.0	-1.2
Rare genetic developmental defect during embryogenesis	EDev_3	4.75	0.010251168151411123	1.75
Rare genetic developmental defect during embryogenesis	EDev_4	3.71	9.313155979392444e-07	0.56
Rare genetic developmental defect during embryogenesis	EDev_5	1.63	0.0009900871680022366	-1.1
Rare genetic developmental defect during embryogenesis	EDev_6	1.66	1.0	0.32
Rare genetic developmental defect during embryogenesis	EDev_7	0.99	1.0	-1.19
Rare genetic developmental defect during embryogenesis	EDev_8	1.51	0.6406797997143873	2.31
Rare genetic developmental defect during embryogenesis	EDev_9	3.4	0.01133401707560949	2.59
Rare genetic developmental defect during embryogenesis	EDev_10	0.0	1.0	nan
Rare genetic bone disease	EDev	35.83	0.002115331248454935	4.78
Rare genetic bone disease	EDev_0	2.84	0.039161235333624624	4.28
Rare genetic bone disease	EDev_1	0.53	0.5987232759235104	-0.74
Rare genetic bone disease	EDev_2	1.13	1.0	0.46
Rare genetic bone disease	EDev_3	3.35	0.0009900871680022366	3.53
Rare genetic bone disease	EDev_4	3.04	0.0006329008707085436	5.41
Rare genetic bone disease	EDev_5	0.15	1.0	nan
Rare genetic bone disease	EDev_6	1.09	1.0	-0.41
Rare genetic bone disease	EDev_7	0.82	1.0	0.27
Rare genetic bone disease	EDev_8	1.15	0.8655920757103329	-0.02
Rare genetic bone disease	EDev_9	1.1	1.0	1.02
Rare genetic bone disease	EDev_10	0.0	1.0	nan
Rare genetic odontologic disease	EDev	32.08	0.8312385099750406	4.2
Rare genetic odontologic disease	EDev_0	0.34	0.9116717386648713	-0.21
Rare genetic odontologic disease	EDev_1	0.0	1.0	nan
Rare genetic odontologic disease	EDev_2	0.2	1.0	nan
Rare genetic odontologic disease	EDev_3	0.61	0.16431918541017498	4.37
Rare genetic odontologic disease	EDev_4	0.0	1.0	nan
Rare genetic odontologic disease	EDev_5	0.0	1.0	nan
Rare genetic odontologic disease	EDev_6	0.42	0.8312385099750406	nan
Rare genetic odontologic disease	EDev_7	0.0	1.0	nan
Rare genetic odontologic disease	EDev_8	0.3	1.0	nan
Rare genetic odontologic disease	EDev_9	0.16	1.0	nan
Rare genetic odontologic disease	EDev_10	0.0	1.0	nan
Rare genetic hematologic disease	EDev	29.63	0.8669756807423618	10.44
Rare genetic hematologic disease	EDev_0	1.26	0.7550839830780685	0.12
Rare genetic hematologic disease	EDev_1	1.01	0.16951894292337605	0.88
Rare genetic hematologic disease	EDev_2	0.43	1.0	2.07
Rare genetic hematologic disease	EDev_3	1.59	0.20737057795271793	2.02
Rare genetic hematologic disease	EDev_4	2.09	0.014867319254747522	9.28
Rare genetic hematologic disease	EDev_5	0.26	1.0	nan
Rare genetic hematologic disease	EDev_6	0.61	1.0	1.27
Rare genetic hematologic disease	EDev_7	0.64	1.0	-0.48
Rare genetic hematologic disease	EDev_8	0.38	1.0	nan
Rare genetic hematologic disease	EDev_9	0.24	1.0	nan
Rare genetic hematologic disease	EDev_10	0.0	1.0	nan
Laminopathy	EDev	57.69	0.01466237956668279	10.2
Laminopathy	EDev_0	0.88	4.1627086767687856e-05	7.9
Laminopathy	EDev_1	0.0	1.0	nan
Laminopathy	EDev_2	0.31	0.4555005460101031	-0.26
Laminopathy	EDev_3	0.09	1.0	nan
Laminopathy	EDev_4	0.0	1.0	nan
Laminopathy	EDev_5	0.0	1.0	nan
Laminopathy	EDev_6	0.22	0.9763376532219711	nan
Laminopathy	EDev_7	0.0	1.0	nan
Laminopathy	EDev_8	0.0	1.0	nan
Laminopathy	EDev_9	0.0	1.0	nan
Laminopathy	EDev_10	0.0	1.0	nan
Ciliopathy	EDev	21.78	1.0	16.88
Ciliopathy	EDev_0	1.43	0.3062566404872236	14.38
Ciliopathy	EDev_1	0.0	1.0	nan
Ciliopathy	EDev_2	0.96	1.0	2.65
Ciliopathy	EDev_3	0.69	1.0	-0.55
Ciliopathy	EDev_4	0.45	1.0	-0.25
Ciliopathy	EDev_5	0.27	1.0	nan
Ciliopathy	EDev_6	0.15	1.0	nan
Ciliopathy	EDev_7	0.44	1.0	nan
Ciliopathy	EDev_8	0.2	1.0	nan
Ciliopathy	EDev_9	0.25	1.0	nan
Ciliopathy	EDev_10	0.0	1.0	nan
Genetic otorhinolaryngologic disease	EDev	33.33	0.28412217940159257	0.11
Genetic otorhinolaryngologic disease	EDev_0	0.84	1.0	1.0
Genetic otorhinolaryngologic disease	EDev_1	0.4	0.9763376532219711	nan
Genetic otorhinolaryngologic disease	EDev_2	0.62	1.0	-0.59
Genetic otorhinolaryngologic disease	EDev_3	1.09	0.7225086598839268	0.43
Genetic otorhinolaryngologic disease	EDev_4	1.43	0.2049156616881145	0.56
Genetic otorhinolaryngologic disease	EDev_5	0.29	1.0	nan
Genetic otorhinolaryngologic disease	EDev_6	1.14	0.5203228027021647	2.53
Genetic otorhinolaryngologic disease	EDev_7	0.7	0.9763376532219711	-0.46
Genetic otorhinolaryngologic disease	EDev_8	0.42	1.0	nan
Genetic otorhinolaryngologic disease	EDev_9	1.41	0.21519672659649253	0.12
Genetic otorhinolaryngologic disease	EDev_10	0.0	1.0	nan
Rare genetic urogenital disease	EDev	26.67	1.0	0.66
Rare genetic urogenital disease	EDev_0	0.08	1.0	nan
Rare genetic urogenital disease	EDev_1	0.0	1.0	nan
Rare genetic urogenital disease	EDev_2	0.3	1.0	-0.24
Rare genetic urogenital disease	EDev_3	0.43	0.9763376532219711	-0.34
Rare genetic urogenital disease	EDev_4	0.58	0.708991531752933	-0.25
Rare genetic urogenital disease	EDev_5	0.0	1.0	nan
Rare genetic urogenital disease	EDev_6	0.4	1.0	nan
Rare genetic urogenital disease	EDev_7	0.66	0.6743169908421393	nan
Rare genetic urogenital disease	EDev_8	0.0	1.0	nan
Rare genetic urogenital disease	EDev_9	0.6	0.6278445137409298	-0.36
Rare genetic urogenital disease	EDev_10	0.0	1.0	nan
Rare genetic respiratory disease	EDev	29.41	1.0	-0.2
Rare genetic respiratory disease	EDev_0	0.0	1.0	nan
Rare genetic respiratory disease	EDev_1	0.0	1.0	nan
Rare genetic respiratory disease	EDev_2	0.0	1.0	nan
Rare genetic respiratory disease	EDev_3	0.27	0.2821580060041521	-0.15
Rare genetic respiratory disease	EDev_4	0.22	0.8312385099750406	nan
Rare genetic respiratory disease	EDev_5	0.0	1.0	nan
Rare genetic respiratory disease	EDev_6	0.0	1.0	nan
Rare genetic respiratory disease	EDev_7	0.0	1.0	nan
Rare genetic respiratory disease	EDev_8	0.0	1.0	nan
Rare genetic respiratory disease	EDev_9	0.16	0.9559515166158267	nan
Rare genetic respiratory disease	EDev_10	0.0	1.0	nan
Rare genetic hepatic disease	EDev	29.46	0.9763376532219711	-0.29
Rare genetic hepatic disease	EDev_0	0.98	0.16951894292337605	0.78
Rare genetic hepatic disease	EDev_1	0.0	1.0	nan
Rare genetic hepatic disease	EDev_2	0.19	1.0	nan
Rare genetic hepatic disease	EDev_3	1.0	0.15332060986784518	0.7
Rare genetic hepatic disease	EDev_4	0.36	1.0	nan
Rare genetic hepatic disease	EDev_5	0.77	0.6436243385890577	nan
Rare genetic hepatic disease	EDev_6	0.0	1.0	nan
Rare genetic hepatic disease	EDev_7	0.29	1.0	nan
Rare genetic hepatic disease	EDev_8	0.0	1.0	nan
Rare genetic hepatic disease	EDev_9	0.28	1.0	nan
Rare genetic hepatic disease	EDev_10	0.0	1.0	nan
Rare genetic endocrine disease	EDev	29.03	0.9379567048615177	0.93
Rare genetic endocrine disease	EDev_0	1.43	1.0	1.83
Rare genetic endocrine disease	EDev_1	0.0	1.0	nan
Rare genetic endocrine disease	EDev_2	1.04	1.0	-1.12
Rare genetic endocrine disease	EDev_3	1.87	0.8232546335994463	-0.67
Rare genetic endocrine disease	EDev_4	1.98	0.14523595256934424	1.7
Rare genetic endocrine disease	EDev_5	0.17	1.0	nan
Rare genetic endocrine disease	EDev_6	0.71	1.0	-0.76
Rare genetic endocrine disease	EDev_7	1.37	0.3296983245612803	-0.52
Rare genetic endocrine disease	EDev_8	1.27	0.6256711341056219	2.15
Rare genetic endocrine disease	EDev_9	1.99	0.24661783552685673	-0.21
Rare genetic endocrine disease	EDev_10	0.0	1.0	nan
Rare genetic neurological disorder	EDev	36.87	6.177546038855725e-13	2.33
Rare genetic neurological disorder	EDev_0	6.12	1.4066176472315856e-08	2.02
Rare genetic neurological disorder	EDev_1	0.53	0.23141118035640426	1.16
Rare genetic neurological disorder	EDev_2	3.0	1.0	-0.54
Rare genetic neurological disorder	EDev_3	5.34	0.00013545498601119107	0.16
Rare genetic neurological disorder	EDev_4	3.06	0.0020482930902145876	1.98
Rare genetic neurological disorder	EDev_5	1.41	0.011259315080205137	0.65
Rare genetic neurological disorder	EDev_6	1.07	1.0	-0.57
Rare genetic neurological disorder	EDev_7	1.07	1.0	-1.29
Rare genetic neurological disorder	EDev_8	1.79	0.16951894292337605	0.78
Rare genetic neurological disorder	EDev_9	2.85	0.3060636729886704	-0.03
Rare genetic neurological disorder	EDev_10	0.0	1.0	nan
RASopathy	EDev	40.0	0.5804597781513804	8.75
RASopathy	EDev_0	0.0	1.0	nan
RASopathy	EDev_1	0.0	1.0	nan
RASopathy	EDev_2	0.0	1.0	nan
RASopathy	EDev_3	0.0	1.0	nan
RASopathy	EDev_4	0.0	1.0	nan
RASopathy	EDev_5	0.0	1.0	nan
RASopathy	EDev_6	0.0	1.0	nan
RASopathy	EDev_7	0.4	0.6406797997143873	nan
RASopathy	EDev_8	1.68	0.00023992983201761233	1.23
RASopathy	EDev_9	0.33	0.44031200981725216	nan
RASopathy	EDev_10	0.0	1.0	nan
Serpinopathy	EDev	50.0	0.4271010571938107	4.72
Serpinopathy	EDev_0	0.0	1.0	nan
Serpinopathy	EDev_1	0.0	1.0	nan
Serpinopathy	EDev_2	0.21	0.31586965928897426	nan
Serpinopathy	EDev_3	0.27	0.10097941439218783	6.12
Serpinopathy	EDev_4	0.0	1.0	nan
Serpinopathy	EDev_5	0.0	1.0	nan
Serpinopathy	EDev_6	0.0	1.0	nan
Serpinopathy	EDev_7	0.0	1.0	nan
Serpinopathy	EDev_8	0.0	1.0	nan
Serpinopathy	EDev_9	0.0	1.0	nan
Serpinopathy	EDev_10	0.0	1.0	nan
Rare genetic gastroenterological disease	EDev	25.0	1.0	2.16
Rare genetic gastroenterological disease	EDev_0	1.12	0.18973658345339678	3.29
Rare genetic gastroenterological disease	EDev_1	0.0	1.0	nan
Rare genetic gastroenterological disease	EDev_2	0.19	1.0	nan
Rare genetic gastroenterological disease	EDev_3	0.32	1.0	-0.21
Rare genetic gastroenterological disease	EDev_4	1.22	0.21068880107550847	1.05
Rare genetic gastroenterological disease	EDev_5	1.05	0.3595980039164103	-0.46
Rare genetic gastroenterological disease	EDev_6	0.18	1.0	nan
Rare genetic gastroenterological disease	EDev_7	0.81	0.6957339663039143	-0.45
Rare genetic gastroenterological disease	EDev_8	0.24	1.0	nan
Rare genetic gastroenterological disease	EDev_9	0.0	1.0	nan
Rare genetic gastroenterological disease	EDev_10	0.0	1.0	nan
Rare inborn errors of metabolism	EDev	32.2	0.0622092980494622	3.97
Rare inborn errors of metabolism	EDev_0	4.07	0.0009900871680022366	7.62
Rare inborn errors of metabolism	EDev_1	0.59	0.3227031215900676	1.85
Rare inborn errors of metabolism	EDev_2	1.11	1.0	1.6
Rare inborn errors of metabolism	EDev_3	4.07	0.000893264031326646	1.65
Rare inborn errors of metabolism	EDev_4	1.98	0.4271010571938107	1.07
Rare inborn errors of metabolism	EDev_5	4.89	8.762605778114136e-23	0.95
Rare inborn errors of metabolism	EDev_6	0.41	1.0	0.94
Rare inborn errors of metabolism	EDev_7	0.1	1.0	nan
Rare inborn errors of metabolism	EDev_8	0.19	1.0	nan
Rare inborn errors of metabolism	EDev_9	0.51	1.0	-0.68
Rare inborn errors of metabolism	EDev_10	0.0	1.0	nan
Genetic infertility	EDev	22.78	1.0	1.45
Genetic infertility	EDev_0	1.04	1.0	4.66
Genetic infertility	EDev_1	0.0	1.0	nan
Genetic infertility	EDev_2	0.78	1.0	-0.8
Genetic infertility	EDev_3	0.23	1.0	-0.16
Genetic infertility	EDev_4	0.89	1.0	-0.54
Genetic infertility	EDev_5	0.0	1.0	nan
Genetic infertility	EDev_6	0.92	0.9763376532219711	-0.83
Genetic infertility	EDev_7	0.43	1.0	nan
Genetic infertility	EDev_8	0.78	1.0	1.7
Genetic infertility	EDev_9	1.1	0.8312385099750406	0.44
Genetic infertility	EDev_10	0.38	0.7491297054752425	nan
Rare genetic skin disease	EDev	33.2	0.0662868949823472	5.17
Rare genetic skin disease	EDev_0	2.01	0.8655920757103329	0.71
Rare genetic skin disease	EDev_1	0.18	1.0	nan
Rare genetic skin disease	EDev_2	1.64	1.0	0.18
Rare genetic skin disease	EDev_3	2.91	0.01672947334225455	1.09
Rare genetic skin disease	EDev_4	2.85	0.0020482930902145876	7.02
Rare genetic skin disease	EDev_5	0.47	1.0	-0.5
Rare genetic skin disease	EDev_6	0.77	1.0	0.21
Rare genetic skin disease	EDev_7	0.55	1.0	-0.63
Rare genetic skin disease	EDev_8	1.83	0.1046839125323147	2.59
Rare genetic skin disease	EDev_9	0.93	1.0	0.23
Rare genetic skin disease	EDev_10	0.0	1.0	nan
Rare chromosomal anomaly	EDev	43.05	0.001393068515941536	4.74
Rare chromosomal anomaly	EDev_0	0.79	0.9518592802912151	1.06
Rare chromosomal anomaly	EDev_1	0.0	1.0	nan
Rare chromosomal anomaly	EDev_2	0.56	1.0	-0.5
Rare chromosomal anomaly	EDev_3	1.3	0.08771441387649867	-1.11
Rare chromosomal anomaly	EDev_4	0.85	0.7491297054752425	-0.47
Rare chromosomal anomaly	EDev_5	0.33	1.0	nan
Rare chromosomal anomaly	EDev_6	1.42	0.11285335456076158	0.01
Rare chromosomal anomaly	EDev_7	1.06	0.40758801100237063	0.98
Rare chromosomal anomaly	EDev_8	0.46	1.0	nan
Rare chromosomal anomaly	EDev_9	1.78	0.010065861035445578	0.82
Rare chromosomal anomaly	EDev_10	0.0	1.0	nan
Rare genetic tumor	EDev	36.62	0.11285335456076158	19.14
Rare genetic tumor	EDev_0	0.56	1.0	-0.44
Rare genetic tumor	EDev_1	0.0	1.0	nan
Rare genetic tumor	EDev_2	0.94	0.5356292442707521	0.4
Rare genetic tumor	EDev_3	0.32	1.0	-0.23
Rare genetic tumor	EDev_4	2.82	8.541398825560525e-06	8.53
Rare genetic tumor	EDev_5	0.0	1.0	nan
Rare genetic tumor	EDev_6	0.18	1.0	nan
Rare genetic tumor	EDev_7	1.08	0.3595980039164103	-0.62
Rare genetic tumor	EDev_8	1.44	0.11285335456076158	2.26
Rare genetic tumor	EDev_9	0.55	1.0	-0.37
Rare genetic tumor	EDev_10	0.0	1.0	nan
Inherited cancer-predisposing syndrome	EDev	36.67	0.06363600336736994	21.16
Inherited cancer-predisposing syndrome	EDev_0	0.69	1.0	1.36
Inherited cancer-predisposing syndrome	EDev_1	0.0	1.0	nan
Inherited cancer-predisposing syndrome	EDev_2	0.36	1.0	2.86
Inherited cancer-predisposing syndrome	EDev_3	0.08	1.0	nan
Inherited cancer-predisposing syndrome	EDev_4	4.55	1.5336378036699264e-12	8.81
Inherited cancer-predisposing syndrome	EDev_5	0.0	1.0	nan
Inherited cancer-predisposing syndrome	EDev_6	0.5	1.0	2.34
Inherited cancer-predisposing syndrome	EDev_7	1.23	0.2821580060041521	2.06
Inherited cancer-predisposing syndrome	EDev_8	1.99	0.014630790079610411	2.11
Inherited cancer-predisposing syndrome	EDev_9	1.05	0.6270190675327795	0.61
Inherited cancer-predisposing syndrome	EDev_10	0.0	1.0	nan
Bone developmental	EDev	35.32	7.65812688881948e-10	2.0
Bone developmental	EDev_0	4.67	0.07088108919668136	2.44
Bone developmental	EDev_1	0.27	1.0	-0.24
Bone developmental	EDev_2	3.71	0.5804597781513804	0.4
Bone developmental	EDev_3	5.36	0.00026992988969614897	1.76
Bone developmental	EDev_4	3.02	0.0026472376563393767	0.43
Bone developmental	EDev_5	0.62	1.0	-0.31
Bone developmental	EDev_6	1.78	1.0	-0.25
Bone developmental	EDev_7	0.99	1.0	0.18
Bone developmental	EDev_8	1.8	0.16431918541017498	1.29
Bone developmental	EDev_9	3.58	0.0035330792045938702	1.46
Bone developmental	EDev_10	0.05	1.0	nan
Congenital heart diseases	EDev	34.11	0.00020132097055564074	2.29
Congenital heart diseases	EDev_0	3.2	0.9763376532219711	0.86
Congenital heart diseases	EDev_1	0.25	1.0	-0.72
Congenital heart diseases	EDev_2	3.1	0.6780551043503196	-1.36
Congenital heart diseases	EDev_3	4.39	0.005272952741582773	2.61
Congenital heart diseases	EDev_4	2.03	0.608913312525587	-0.27
Congenital heart diseases	EDev_5	0.61	1.0	-0.37
Congenital heart diseases	EDev_6	1.15	1.0	-0.8
Congenital heart diseases	EDev_7	1.01	1.0	-0.63
Congenital heart diseases	EDev_8	2.34	0.0036837948240548628	0.75
Congenital heart diseases	EDev_9	3.48	0.0026472376563393767	3.1
Congenital heart diseases	EDev_10	0.08	1.0	nan
Congenital myopathies	EDev	35.15	0.16951894292337605	1.96
Congenital myopathies	EDev_0	1.18	0.2737198303132544	1.75
Congenital myopathies	EDev_1	0.45	0.9116717386648713	nan
Congenital myopathies	EDev_2	1.2	0.26656055484806374	0.99
Congenital myopathies	EDev_3	1.04	0.5356292442707521	-0.87
Congenital myopathies	EDev_4	0.5	1.0	-0.26
Congenital myopathies	EDev_5	0.0	1.0	nan
Congenital myopathies	EDev_6	0.34	1.0	nan
Congenital myopathies	EDev_7	0.76	0.8312385099750406	1.83
Congenital myopathies	EDev_8	0.68	0.9780265938207723	3.02
Congenital myopathies	EDev_9	0.53	1.0	-0.35
Congenital myopathies	EDev_10	0.53	0.6256711341056219	nan
Newborn diseases	EDev	31.43	0.08771441387649867	-0.32
Newborn diseases	EDev_0	2.79	1.0	2.51
Newborn diseases	EDev_1	0.27	1.0	-0.68
Newborn diseases	EDev_2	2.32	1.0	-0.62
Newborn diseases	EDev_3	3.72	0.11906398239554854	1.88
Newborn diseases	EDev_4	2.75	0.014867319254747522	2.55
Newborn diseases	EDev_5	0.84	0.8312385099750406	-0.72
Newborn diseases	EDev_6	1.03	1.0	-1.06
Newborn diseases	EDev_7	0.94	1.0	-0.39
Newborn diseases	EDev_8	2.38	0.003138121489915241	0.68
Newborn diseases	EDev_9	2.36	0.6278445137409298	-0.25
Newborn diseases	EDev_10	0.09	1.0	nan
Neurodevelopmental disorders	EDev	31.57	1.474441276901412e-09	3.18
Neurodevelopmental disorders	EDev_0	6.16	0.0026472376563393767	1.48
Neurodevelopmental disorders	EDev_1	0.31	0.9884542812008027	-0.32
Neurodevelopmental disorders	EDev_2	4.59	0.8312385099750406	0.92
Neurodevelopmental disorders	EDev_3	5.74	0.06648912092386404	1.73
Neurodevelopmental disorders	EDev_4	2.76	0.005740165807882482	0.96
Neurodevelopmental disorders	EDev_5	0.72	1.0	1.09
Neurodevelopmental disorders	EDev_6	2.38	0.26656055484806374	0.81
Neurodevelopmental disorders	EDev_7	1.18	1.0	1.2
Neurodevelopmental disorders	EDev_8	1.65	0.26656055484806374	-1.07
Neurodevelopmental disorders	EDev_9	3.49	0.01466237956668279	0.92
Neurodevelopmental disorders	EDev_10	0.21	0.21172536390727362	1.06
Pediatric cancers	EDev	44.39	1.1831370439025652e-10	7.12
Pediatric cancers	EDev_0	1.78	0.8818659812891396	0.27
Pediatric cancers	EDev_1	0.0	1.0	nan
Pediatric cancers	EDev_2	2.27	0.14461702559256798	0.96
Pediatric cancers	EDev_3	0.93	1.0	0.45
Pediatric cancers	EDev_4	2.02	0.11285335456076158	0.15
Pediatric cancers	EDev_5	0.18	1.0	nan
Pediatric cancers	EDev_6	1.45	0.6702501873854618	-0.66
Pediatric cancers	EDev_7	2.36	0.002862079231032597	-0.84
Pediatric cancers	EDev_8	2.19	0.01466237956668279	4.08
Pediatric cancers	EDev_9	5.64	1.8386834150825987e-16	2.82
Pediatric cancers	EDev_10	0.23	0.9763376532219711	nan
