## Supplementary Tables for "A multilayer network approach elucidates time- and tissue-specific developmental and aging processes": Supplementary table 10 Tissue Enrichment.xlsx

### Sheet: Supplementary Table A
Supplementary Table A: Tissue enrichment for EDev and EAgi communities
Community	Tissue	Jaccard Index of the genetic overlap	FDR	% of connected tissue genes (over the total number of tissue genes)	connectivity z-score
EDev_0	brain	0.16	3.071325751636592e-166	20.01	3.62
EDev_1	brain	0.01	1.2187670227834268e-06	0.52	-0.21
EDev_2	brain	0.13	5.623380395861494e-113	15.36	2.91
EDev_3	brain	0.15	3.2344586389158836e-145	18.93	4.72
EDev_4	brain	0.05	4.624712549508938e-31	5.73	2.69
EDev_5	brain	0.03	1.0766075878925168e-22	2.53	0.3
EDev_6	brain	0.06	6.167817990923348e-41	6.21	0.16
EDev_7	brain	0.04	1.4716361548553238e-33	4.17	1.88
EDev_8	brain	0.06	9.81728003483177e-60	5.93	2.6
EDev_9	brain	0.08	4.395356495306762e-59	8.98	2.56
EDev_10	brain	0.0	0.01647788567868957	0.32	1.14
EAgi_0	brain	0.14	2.0406323198688843e-98	17.72	4.74
EAgi_1	brain	0.05	2.7428340562667093e-34	5.77	2.11
EAgi_2	brain	0.12	3.4703068197931596e-85	13.63	2.15
EAgi_3	brain	0.06	2.275221353846413e-38	6.58	0.69
EAgi_4	brain	0.11	3.944091586365371e-71	12.59	2.89
EAgi_5	brain	0.18	6.615828764422876e-176	22.89	4.42
EAgi_6	brain	0.01	1.6625004187337626e-11	1.36	0.99
EAgi_7	brain	0.04	8.242782907011804e-20	3.85	1.44
EAgi_8	brain	0.03	4.112441973649595e-28	3.13	1.3
EDev_0	cerebellum	0.16	1.3005804100964034e-167	18.63	4.34
EDev_1	cerebellum	0.01	1.4712248350961787e-06	0.44	-0.59
EDev_2	cerebellum	0.13	4.765064085956659e-115	14.35	3.29
EDev_3	cerebellum	0.16	5.7690335468627025e-168	18.16	3.07
EDev_4	cerebellum	0.06	2.5516624209667814e-46	6.23	2.26
EDev_5	cerebellum	0.02	4.00560801294821e-19	2.22	0.76
EDev_6	cerebellum	0.06	2.6301256581929867e-43	6.1	1.6
EDev_7	cerebellum	0.04	8.966543195176901e-42	4.25	2.35
EDev_8	cerebellum	0.05	5.870137260742859e-59	5.26	1.7
EDev_9	cerebellum	0.09	3.186293247170646e-81	9.43	2.26
EDev_10	cerebellum	0.0	0.0011833606790005522	0.37	1.23
EAgi_0	cerebellum	0.13	4.3755631044726245e-96	16.27	4.38
EAgi_1	cerebellum	0.06	2.37141949281099e-41	5.86	2.37
EAgi_2	cerebellum	0.13	1.208827933137292e-118	14.29	1.14
EAgi_3	cerebellum	0.06	4.2765291367051675e-36	6.1	1.22
EAgi_4	cerebellum	0.09	1.2506008724114544e-59	11.12	3.52
EAgi_5	cerebellum	0.17	1.2186535701981304e-165	20.52	3.99
EAgi_6	cerebellum	0.01	4.14465210985617e-12	1.28	0.9
EAgi_7	cerebellum	0.03	8.739745804554691e-13	2.96	1.1
EAgi_8	cerebellum	0.03	3.959620873025012e-23	2.63	1.18
EDev_0	heart	0.13	1.4819426040201613e-86	18.77	2.7
EDev_1	heart	0.01	0.006151043534938755	0.3	-0.45
EDev_2	heart	0.08	6.528694285860061e-35	11.5	2.03
EDev_3	heart	0.12	1.536256649200259e-70	14.61	0.2
EDev_4	heart	0.05	1.1653658859844554e-17	5.04	1.73
EDev_5	heart	0.03	3.835002145706122e-14	1.19	-1.61
EDev_6	heart	0.05	8.604880685727925e-15	5.12	1.13
EDev_7	heart	0.04	2.542460088307715e-19	4.23	1.46
EDev_8	heart	0.04	5.5238942158944925e-15	4.08	2.3
EDev_9	heart	0.06	3.628231364992832e-23	7.12	1.61
EDev_10	heart	0.0	0.2846379811271095	0.07	-1.31
EAgi_0	heart	0.09	2.0980362573857582e-32	11.94	1.54
EAgi_1	heart	0.06	8.525488352297228e-26	5.42	0.61
EAgi_2	heart	0.1	1.0040327160852607e-49	13.35	1.83
EAgi_3	heart	0.05	3.973158355563097e-12	5.12	1.43
EAgi_4	heart	0.07	2.997357172663859e-24	9.87	2.02
EAgi_5	heart	0.13	1.1619879678845756e-88	20.4	2.05
EAgi_6	heart	0.01	0.010508977002801949	0.67	0.11
EAgi_7	heart	0.04	1.2112468480265069e-14	1.41	-0.96
EAgi_8	heart	0.03	2.332435103179264e-12	2.6	2.11
EDev_0	liver	0.11	9.464566645135407e-57	11.19	-1.84
EDev_1	liver	0.01	3.056618462597265e-06	0.71	0.34
EDev_2	liver	0.05	3.027729883553437e-06	0.79	-4.72
EDev_3	liver	0.13	1.1140183490787957e-91	17.3	0.06
EDev_4	liver	0.04	4.533659122174567e-09	0.95	-1.18
EDev_5	liver	0.05	1.2420914694660837e-36	4.13	-1.1
EDev_6	liver	0.03	1.6769882554506335e-05	1.11	-1.84
EDev_7	liver	0.02	0.0001966779703069162	0.32	-1.77
EDev_8	liver	0.03	3.3093777558953934e-05	0.4	-1.65
EDev_9	liver	0.04	3.819280025187812e-08	1.19	-1.76
EDev_10	liver	0.0	0.027423989211025096	0.4	1.13
EAgi_0	liver	0.13	6.513824967427148e-86	18.73	0.14
EAgi_1	liver	0.03	1.434162486923609e-06	0.79	-1.4
EAgi_2	liver	0.07	3.6228292384986207e-19	3.17	-5.14
EAgi_3	liver	0.04	1.3768080583513503e-07	1.35	-2.19
EAgi_4	liver	0.04	4.3970010826085045e-05	0.63	-6.16
EAgi_5	liver	0.11	4.990346711737494e-55	13.57	-0.85
EAgi_6	liver	0.01	0.15908520731535342	0.32	-1.04
EAgi_7	liver	0.08	6.1733741853344945e-55	7.54	-0.17
EAgi_8	liver	0.02	9.598860895490605e-07	0.71	-0.3
EDev_0	kidney	0.14	8.067164495414972e-108	18.58	2.43
EDev_1	kidney	0.01	4.8225094929227924e-05	0.5	0.12
EDev_2	kidney	0.1	1.9307498268908075e-53	12.83	2.57
EDev_3	kidney	0.16	4.808139005042089e-131	19.48	1.02
EDev_4	kidney	0.07	1.0878308251070242e-38	6.98	2.17
EDev_5	kidney	0.02	8.628279431180901e-11	1.84	0.7
EDev_6	kidney	0.05	2.418165111741542e-25	5.86	1.03
EDev_7	kidney	0.04	1.0883438841172645e-27	4.24	0.87
EDev_8	kidney	0.04	7.968666597731266e-24	4.24	1.73
EDev_9	kidney	0.1	5.364050475822208e-68	10.77	1.62
EDev_10	kidney	0.0	0.00046976350929631275	0.39	-0.44
EAgi_0	kidney	0.13	1.359836058976217e-80	17.41	1.97
EAgi_1	kidney	0.06	4.262244148218037e-36	6.36	1.14
EAgi_2	kidney	0.13	2.8035451444563423e-94	16.07	1.35
EAgi_3	kidney	0.06	7.27743601021509e-25	6.08	0.62
EAgi_4	kidney	0.08	1.2708168084915203e-29	10.16	2.75
EAgi_5	kidney	0.15	3.5819148247791e-114	21.54	3.37
EAgi_6	kidney	0.01	1.1737028529758659e-05	0.89	-0.32
EAgi_7	kidney	0.03	8.112793920775415e-12	2.9	1.32
EAgi_8	kidney	0.03	8.45306816712653e-16	2.79	1.79
EDev_0	ovary	0.17	5.2780176381710914e-188	19.95	3.68
EDev_1	ovary	0.01	2.2145238053572123e-11	0.57	-1.19
EDev_2	ovary	0.13	2.1573232046895827e-123	15.14	3.15
EDev_3	ovary	0.15	1.591558927584259e-155	17.96	2.74
EDev_4	ovary	0.08	3.986543291174908e-82	8.3	2.93
EDev_5	ovary	0.02	6.190094692290532e-22	2.46	0.98
EDev_6	ovary	0.07	3.055179905914978e-71	7.66	1.61
EDev_7	ovary	0.04	2.0718722536622723e-44	4.38	1.35
EDev_8	ovary	0.04	1.554595150799538e-34	4.17	1.43
EDev_9	ovary	0.1	7.140279455386052e-105	10.55	0.67
EDev_10	ovary	0.01	7.04215047297672e-07	0.53	1.0
EAgi_0	ovary	0.12	2.9609482280969e-79	15.35	3.62
EAgi_1	ovary	0.06	6.102653456331562e-56	6.8	2.46
EAgi_2	ovary	0.15	7.97510387192422e-156	16.74	3.27
EAgi_3	ovary	0.08	9.270064467813602e-70	8.23	2.03
EAgi_4	ovary	0.1	4.814577682681766e-71	11.93	2.53
EAgi_5	ovary	0.16	1.0759456068715875e-146	19.91	3.12
EAgi_6	ovary	0.01	2.0829749627145405e-09	1.1	0.45
EAgi_7	ovary	0.04	4.769951333084119e-17	3.56	1.6
EAgi_8	ovary	0.03	1.066992632845551e-24	2.81	1.38
EDev_0	testis	0.16	2.3658264050824618e-141	22.14	4.82
EDev_1	testis	0.01	2.871670799611766e-06	0.56	-0.11
EDev_2	testis	0.12	1.1637446849808165e-86	15.91	3.11
EDev_3	testis	0.13	1.7517383949487196e-82	17.35	4.98
EDev_4	testis	0.07	2.779782719253437e-48	8.23	3.51
EDev_5	testis	0.01	0.0008954753871309359	1.06	1.49
EDev_6	testis	0.07	4.906504882516806e-43	7.68	1.82
EDev_7	testis	0.04	1.3404720380220755e-30	4.78	2.2
EDev_8	testis	0.05	1.0791698882507345e-27	4.78	2.35
EDev_9	testis	0.09	1.7402055169471131e-65	11.18	3.36
EDev_10	testis	0.0	0.00047796330713519524	0.5	1.16
EAgi_0	testis	0.11	3.5696580858633755e-50	15.8	5.04
EAgi_1	testis	0.07	1.051021375087303e-48	8.12	3.24
EAgi_2	testis	0.14	5.765580545001532e-117	18.58	3.62
EAgi_3	testis	0.07	1.7939604422853917e-41	8.18	2.41
EAgi_4	testis	0.1	1.4239178564124043e-53	12.96	3.5
EAgi_5	testis	0.16	7.224844473431184e-138	23.69	3.89
EAgi_6	testis	0.01	2.229757462913489e-09	1.5	1.51
EAgi_7	testis	0.03	5.727658565311031e-06	1.67	1.11
EAgi_8	testis	0.03	2.0498783749741214e-16	2.84	1.66

### Sheet: Supplementary Table B
Supplementary Table B: connectivity z-score correlation across tissues in EDev communities
	brain	cerebellum	heart	liver	kidney	ovary	testis
brain	1	0.836837	0.551613	-0.240612	0.608021	0.741187	0.924177
cerebellum	0.836837	1	0.683687	-0.519923	0.734783	0.901184	0.908587
heart	0.551613	0.683687	1	-0.668635	0.849766	0.561453	0.579005
liver	-0.240612	-0.519923	-0.668635	1	-0.790919	-0.485216	-0.316337
kidney	0.608021	0.734783	0.849766	-0.790919	1	0.730917	0.694699
ovary	0.741187	0.901184	0.561453	-0.485216	0.730917	1	0.836204
testis	0.924177	0.908587	0.579005	-0.316337	0.694699	0.836204	1

### Sheet: Supplementary Table C
Supplementary Table B: connectivity z-score correlation across tissues in EAgi communities
	brain	cerebellum	heart	liver	kidney	ovary	testis
brain	1	0.935652	0.416137	0.049916	0.753261	0.788297	0.855571
cerebellum	0.935652	1	0.438055	-0.006962	0.751226	0.705354	0.827803
heart	0.416137	0.438055	1	-0.395018	0.572428	0.519587	0.586271
liver	0.049916	-0.006962	-0.395018	1	-0.164690	-0.256467	-0.233748
kidney	0.753261	0.751226	0.572428	-0.164690	1	0.642394	0.555129
ovary	0.788297	0.705354	0.519587	-0.256467	0.642394	1	0.913012
testis	0.855571	0.827803	0.586271	-0.233748	0.555129	0.913012	1
