## Supplementary Tables for "A multilayer network approach elucidates time- and tissue-specific developmental and aging processes": Supplementary table 11 Aging Clocks.xlsx

### Sheet: Supplementary Table A
Supplementary Table A: Aging Mechanisms and associated genes
NF-κB related gene	Deregulated nutrient sensing	Mitochondrial dysfunction	Genomic instability	Altered intercellular communication	Cellular senescence	Loss of proteostasis	Senescence-associated secretory phenotype	Stem cell exhaustion	Others
'BCL10',	'ADIPOQ',	'AIFM1',	'ABL1',	'ADCY1',	'AKT1',	'AARS1',	'AREG',	'ATR',	'IL2RB',
'BCL2A1',	'ADIPOR1',	'AKT3',	'ADH1B',	'ADCY2',	'ATF2',	'ATF6B',	'AXL',	'BMI1',	'PSAT1',
'BCL2L1',	'ADIPOR2',	'BAK1',	'APEX1',	'ADCY3',	'BDNF',	'CALR',	'BMP2',	'CCNA2',	'A2M',
'BIRC2',	'AGPAT2',	'COQ7',	'APTX',	'ADCY4',	'CDK1',	'CREB3',	'BMP6',	'DLL3',	'ADH5',
'BIRC3',	'AKT1S1',	'DLAT',	'ATM',	'ADCY5',	'CDKN2A',	'CREB3L1',	'CCL1',	'JAK2',	'ALDH2',
'BTK',	'AKT2',	'HSPD1',	'BLM',	'ADCY6',	'CLU',	'CREB3L2',	'CCL13',	'MAPK14',	'ALDH9A1',
'CARD10',	'APOC3',	'PIK3R1',	'BRCA1',	'ADCY7',	'CYCS',	'CREB3L3',	'CCL20',	'MAPK3',	'APOE',
'CCL19',	'AR',	'POLG',	'BRCA2',	'ADCY8',	'EGF',	'CREB3L4',	'CCL26',	'MAPK9',	'APP',
'CCL21',	'BSCL2',	'PRKDC',	'BUB1B',	'ADCY9',	'EGFR',	'CSNK1E',	'CCL3',	'MED1',	'ARHGAP1',
'CCL4',	'CETP',	'SDHC',	'CBX7',	'AGTR1',	'EGR1',	'DBN1',	'CCL7',	'NOG',	'ARID5A',
'CD14',	'CNR1',	'SIRT3',	'CDKN1A',	'APPL1',	'EPOR',	'EEF2',	'CD55',	'YWHAZ'	'ARNTL',
'CD40LG',	'FGF21',	'TRAP1',	'CHEK2',	'CTNNB1',	'FOS',	'EIF5A2',	'CD9',		'ATF4',
'CFLAR',	'FOXM1',	'UCP1',	'CREB1',	'EFEMP1',	'GH1',	'GCLC',	'CSF2RB',		'ATG101',
'DDX58',	'FOXO4',	'UCP2',	'DDIT3',	'ELN',	'HDAC2',	'GCLM',	'CXCL1',		'ATG13',
'EDARADD',	'GHRHR',	'UCP3'	'E2F1',	'FGFR1',	'HRAS',	'GHR',	'CXCL12',		'ATG5',
'IKBKG',	'GPX1',		'EEF1A1',	'GSTA4',	'IGF1',	'GHRH',	'CXCL2',		'BAX',
'IL1R1',	'GRB2',		'EEF1E1',	'IKBKB',	'IGF2',	'HSPA1A',	'CXCL5',		'BCL2',
'MAP3K14',	'GSK3A',		'EP300',	'IRS4',	'IGFBP3',	'HSPA1B',	'CXCL6',		'BUB3',
'MAP3K7',	'IL6',		'ERCC1',	'KCNA3',	'IL2',	'HSPA8',	'CXCL8',		'C1QA',
'PIAS4',	'LEP',		'ERCC2',	'NFKB1',	'IL7',	'HTRA2',	'FGF7',		'CACNA1A',
'PIDD1',	'LEPR',		'ERCC3',	'PDGFRA',	'IL7R',	'HTT',	'GDF15',		'CAMK4',
'PLCG1',	'LRP2',		'ERCC4',	'PIK3CA',	'INS',	'MAPT',	'HGF',		'CAMKK2',
'PRKCB',	'MAPK8',		'ERCC5',	'PIK3CD',	'INSR',	'PAPPA',	'IGFBP1',		'CAT',
'PRKCQ',	'MTOR',		'ERCC8',	'PIK3R2',	'IRS1',	'PCMT1',	'IL15',		'CDC42',
'RELB',	'NFE2L1',		'ESR1',	'PIK3R3',	'IRS2',	'POU1F1',	'IL1A',		'CDK7',
'RIPK1',	'NFKBIA',		'FEN1',	'PPARGC1A',	'JUND',	'PPP1CA',	'IL1B',		'CDKN2B',
'SYK',	'NLRP3',		'HBP1',	'PRKACB',	'LMNB1',	'PTPN1',	'IL6ST',		'CEBPA',
'TAB1',	'PPARG',		'HIC1',	'PTGS2',	'MAP3K5',	'STUB1',	'ITGA2',		'CEBPB',
'TAB2',	'PRKAA1',		'HMGB1',	'PTK2',	'MAX',	'TIMP1',	'MMP1',		'CHCHD2',
'TICAM1',	'PRKAA2',		'HMGB2',	'RELA',	'MDM2',	'TOPORS',	'MMP10',		'CISD2',
'TIRAP',	'RICTOR',		'HOXB7',	'SESN3',	'MXD1',	'TPP2',	'MMP12',		'CLOCK',
'TLR4',	'RPTOR',		'HOXC4',	'SOCS2',	'MYC',	'UBB',	'MMP13',		'CREB5',
'TNFAIP3',	'SQSTM1',		'JUN',	'TGFB1',	'NCOR1',	'UCHL1',	'MMP14',		'CREBBP',
'TNFRSF11A',	'TSC1',		'LMNA',	'TNF',	'NGF',	'VCP'	'MMP2',		'CTF1',
'TNFRSF13C',	'TSC2'		'MLH1',	'TOP3B'	'NGFR',		'MMP3',		'DCTN1',
'TNFSF11',			'NBN',		'NRG1',		'MMP7',		'DGAT1',
'TNFSF13B',			'NFE2L2',		'PDGFB',		'PECAM1',		'EIF4E',
'TNFSF14',			'NUDT1',		'PIK3CB',		'PTGES',		'EIF4E1B',
'TRADD',			'PARP1',		'PIN1',		'RPS6KA5',		'EIF4E2',
'TRAF1',			'PCNA',		'PML',		'SERPINB2',		'EIF4EBP1',
'TRAF2',			'POLA1',		'PRKCD',		'TIMP2',		'EMD',
'TRAF3',			'POLB',		'PSEN1',		'TNFRSF10C',		'ENO1',
'TRAF6',			'POLD1',		'PTEN',		'TNFRSF1A',		'ENO2',
'TRIM25',			'PPM1D',		'PTK2B',		'TNFRSF1B',		'EPS8',
'VCAM1',			'RAD51',		'SERPINE1',		'VEGFC',		'ERBB2',
'XIAP',			'RAD52',		'SIN3A',		'WNT2'		'ERCC6',
'ZAP70'			'RECQL4',		'SOD1',				'FADS1',
			'RFC4',		'STAT3',				'FAS',
			'SNCG',		'STAT5A',				'FBP1',
			'SP1',		'STAT5B',				'FGF23',
			'SPRTN',		'STK11',				'FGFR3',
			'SUMO1',		'TAF1',				'FOXL2',
			'TBP',		'TCF3',				'FOXO1',
			'TFAP2A',		'TFDP1',				'FOXO3',
			'TP53BP1',		'TOP2A'				'GAPDH',
			'TP63',						'GCK',
			'TP73',						'GDF11',
			'UBE2I',						'GPX4',
			'WRN',						'GRIA2',
			'XPA',						'GRN',
			'ZMPSTE24'						'GSK3B',
									'GSR',
									'GSS',
									'HESX1',
									'HIF1A',
									'HK3',
									'HSP90AA1',
									'IFNB1',
									'IGF1R',
									'IGFBP2',
									'IL2RG',
									'KCNAB3',
									'KL',
									'KRAS',
									'MIF',
									'MSRA',
									'MT1E',
									'MVK',
									'MXI1',
									'MYD88',
									'MYLK',
									'NCOR2',
									'NFKB2',
									'NR3C1',
									'NRAS',
									'PCK1',
									'PDGFRB',
									'PDPK1',
									'PEX5',
									'PIGF',
									'PLAU',
									'PLAUR',
									'PLCG2',
									'PMCH',
									'PON1',
									'PPARA',
									'PRDX1',
									'PRKAB1',
									'PRKAB2',
									'PRKACA',
									'PRKACG',
									'PRKAG1',
									'PRKAG2',
									'PRKAG3',
									'PRKCA',
									'PROP1',
									'PTPN11',
									'PYCR1',
									'RACK1',
									'RAE1',
									'RB1',
									'RB1CC1',
									'RET',
									'RGN',
									'RHEB',
									'RORA',
									'RPA1',
									'RPS6KB1',
									'RPS6KB2',
									'S100B',
									'SESN1',
									'SESN2',
									'SHC1',
									'SIRT2',
									'SLC13A1',
									'SOD2',
									'SST',
									'SSTR3',
									'SUN1',
									'TMEM67',
									'TNFRSF11B',
									'TOP1',
									'TOP2B',
									'TP53',
									'TRPS1',
									'TRPV1',
									'TXN',
									'ULK1',
									'VEGFA',
									'XRCC6'

### Sheet: Supplementary Table B
Supplementary Table B: Aging mechanisms enrichment in the EDev and the EAgi communities
Community	Aging mechanism	Jaccard Index of the genetic overlap	FDR	% of connected tissue genes (over the total number of tissue genes)	connectivity z-score
EDev_0	NF-κB related gene	0.01	0.08862360823927236	17.02	14.1
EDev_1	NF-κB related gene	0.0	1.0	0.0	nan
EDev_2	NF-κB related gene	0.0	1.0	0.0	nan
EDev_3	NF-κB related gene	0.0	1.0	0.0	nan
EDev_4	NF-κB related gene	0.0	1.0	0.0	nan
EDev_5	NF-κB related gene	0.0	1.0	0.0	nan
EDev_6	NF-κB related gene	0.0	1.0	0.0	nan
EDev_7	NF-κB related gene	0.0	1.0	0.0	nan
EDev_8	NF-κB related gene	0.01	0.08170958381753826	8.51	6.47
EDev_9	NF-κB related gene	0.0	1.0	0.0	nan
EDev_10	NF-κB related gene	0.0	1.0	0.0	nan
EAgi_0	NF-κB related gene	0.0	1.0	0.0	nan
EAgi_1	NF-κB related gene	0.0	1.0	0.0	nan
EAgi_2	NF-κB related gene	0.0	1.0	0.0	nan
EAgi_3	NF-κB related gene	0.0	1.0	0.0	nan
EAgi_4	NF-κB related gene	0.0	1.0	0.0	nan
EAgi_5	NF-κB related gene	0.01	4.849071783469223e-06	31.91	17.88
EAgi_6	NF-κB related gene	0.0	1.0	0.0	nan
EAgi_7	NF-κB related gene	0.0	1.0	0.0	nan
EAgi_8	NF-κB related gene	0.0	1.0	0.0	nan
EDev_0	deregulated nutrient sensing	0.0	1.0	0.0	nan
EDev_1	deregulated nutrient sensing	0.0	1.0	0.0	nan
EDev_2	deregulated nutrient sensing	0.0	1.0	0.0	nan
EDev_3	deregulated nutrient sensing	0.0	0.9871052808100654	2.86	-0.22
EDev_4	deregulated nutrient sensing	0.0	1.0	0.0	nan
EDev_5	deregulated nutrient sensing	0.0	1.0	0.0	nan
EDev_6	deregulated nutrient sensing	0.0	1.0	0.0	nan
EDev_7	deregulated nutrient sensing	0.01	0.10653966783585644	5.71	2.04
EDev_8	deregulated nutrient sensing	0.0	1.0	0.0	nan
EDev_9	deregulated nutrient sensing	0.0	1.0	0.0	nan
EDev_10	deregulated nutrient sensing	0.0	1.0	0.0	nan
EAgi_0	deregulated nutrient sensing	0.0	1.0	2.86	-0.18
EAgi_1	deregulated nutrient sensing	0.01	0.3970338094466179	2.86	-0.28
EAgi_2	deregulated nutrient sensing	0.0	1.0	0.0	nan
EAgi_3	deregulated nutrient sensing	0.0	1.0	0.0	nan
EAgi_4	deregulated nutrient sensing	0.0	1.0	0.0	nan
EAgi_5	deregulated nutrient sensing	0.0	1.0	0.0	nan
EAgi_6	deregulated nutrient sensing	0.01	0.9869569207404557	0.0	nan
EAgi_7	deregulated nutrient sensing	0.0	1.0	0.0	nan
EAgi_8	deregulated nutrient sensing	0.0	1.0	0.0	nan
EDev_0	mitochondrial dysfunction	0.0	1.0	0.0	nan
EDev_1	mitochondrial dysfunction	0.0	1.0	0.0	nan
EDev_2	mitochondrial dysfunction	0.0	1.0	0.0	nan
EDev_3	mitochondrial dysfunction	0.0	1.0	0.0	nan
EDev_4	mitochondrial dysfunction	0.0	1.0	0.0	nan
EDev_5	mitochondrial dysfunction	0.02	0.005162269824921704	6.67	-0.51
EDev_6	mitochondrial dysfunction	0.0	1.0	0.0	nan
EDev_7	mitochondrial dysfunction	0.0	1.0	0.0	nan
EDev_8	mitochondrial dysfunction	0.0	1.0	0.0	nan
EDev_9	mitochondrial dysfunction	0.0	1.0	0.0	nan
EDev_10	mitochondrial dysfunction	0.0	1.0	0.0	nan
EAgi_0	mitochondrial dysfunction	0.0	1.0	0.0	nan
EAgi_1	mitochondrial dysfunction	0.0	1.0	0.0	nan
EAgi_2	mitochondrial dysfunction	0.0	1.0	0.0	nan
EAgi_3	mitochondrial dysfunction	0.0	1.0	0.0	nan
EAgi_4	mitochondrial dysfunction	0.0	1.0	0.0	nan
EAgi_5	mitochondrial dysfunction	0.0	1.0	0.0	nan
EAgi_6	mitochondrial dysfunction	0.0	1.0	0.0	nan
EAgi_7	mitochondrial dysfunction	0.01	0.03402094691314535	6.67	-0.32
EAgi_8	mitochondrial dysfunction	0.0	1.0	0.0	nan
EDev_0	genomic instability	0.0	1.0	1.64	-0.21
EDev_1	genomic instability	0.0	1.0	0.0	nan
EDev_2	genomic instability	0.0	1.0	0.0	nan
EDev_3	genomic instability	0.0	1.0	0.0	nan
EDev_4	genomic instability	0.02	7.5366406553419105e-06	9.84	5
EDev_5	genomic instability	0.0	1.0	0.0	nan
EDev_6	genomic instability	0.0	1.0	0.0	nan
EDev_7	genomic instability	0.01	0.09048509482728335	3.28	1
EDev_8	genomic instability	0.0	1.0	0.0	nan
EDev_9	genomic instability	0.01	0.4060240328010521	3.28	1.5
EDev_10	genomic instability	0.0	1.0	0.0	nan
EAgi_0	genomic instability	0.0	1.0	0.0	nan
EAgi_1	genomic instability	0.0	1.0	0.0	nan
EAgi_2	genomic instability	0.03	2.389375666694641e-17	37.7	11.8
EAgi_3	genomic instability	0.0	1.0	0.0	nan
EAgi_4	genomic instability	0.0	1.0	0.0	nan
EAgi_5	genomic instability	0.0	1.0	0.0	nan
EAgi_6	genomic instability	0.0	1.0	0.0	nan
EAgi_7	genomic instability	0.0	1.0	0.0	nan
EAgi_8	genomic instability	0.0	1.0	0.0	nan
EDev_0	others	0.01	0.06934060050069588	2.86	2.6
EDev_1	others	0.0	1.0	0.0	nan
EDev_2	others	0.0	1.0	0.71	-0.45
EDev_3	others	0.0	1.0	0.71	-0.21
EDev_4	others	0.01	1.0	0.71	-0.28
EDev_5	others	0.0	1.0	0.0	nan
EDev_6	others	0.0	1.0	0.0	nan
EDev_7	others	0.02	0.09824507106815414	1.43	0.27
EDev_8	others	0.02	0.005314040406102892	2.14	1
EDev_9	others	0.01	0.9871052808100654	2.86	4.2
EDev_10	others	0.0	1.0	0.0	nan
EAgi_0	others	0.0	1.0	0.71	-0.28
EAgi_1	others	0.01	1.0	1.43	1.5
EAgi_2	others	0.01	0.7545862066771217	3.57	4.8
EAgi_3	others	0.0	1.0	0.0	nan
EAgi_4	others	0.01	1.0	0.71	-0.5
EAgi_5	others	0.02	6.77493538389515e-08	6.43	4.8
EAgi_6	others	0.0	1.0	0.0	nan
EAgi_7	others	0.01	1.0	1.43	2
EAgi_8	others	0.0	1.0	0.0	nan
EDev_0	altered intercellular communication	0.0	1.0	2.86	-0.2
EDev_1	altered intercellular communication	0.01	0.793199839510512	0.0	nan
EDev_2	altered intercellular communication	0.0	1.0	0.0	nan
EDev_3	altered intercellular communication	0.0	1.0	2.86	-0.16
EDev_4	altered intercellular communication	0.0	1.0	0.0	nan
EDev_5	altered intercellular communication	0.0	1.0	0.0	nan
EDev_6	altered intercellular communication	0.0	1.0	0.0	nan
EDev_7	altered intercellular communication	0.0	1.0	0.0	nan
EDev_8	altered intercellular communication	0.01	0.793199839510512	0.0	nan
EDev_9	altered intercellular communication	0.0	1.0	0.0	nan
EDev_10	altered intercellular communication	0.0	1.0	0.0	nan
EAgi_0	altered intercellular communication	0.0	1.0	0.0	nan
EAgi_1	altered intercellular communication	0.0	1.0	0.0	nan
EAgi_2	altered intercellular communication	0.0	1.0	0.0	nan
EAgi_3	altered intercellular communication	0.0	1.0	0.0	nan
EAgi_4	altered intercellular communication	0.0	1.0	0.0	nan
EAgi_5	altered intercellular communication	0.0	0.37184614742771555	2.86	-0.33
EAgi_6	altered intercellular communication	0.0	1.0	0.0	nan
EAgi_7	altered intercellular communication	0.0	1.0	0.0	nan
EAgi_8	altered intercellular communication	0.0	1.0	0.0	nan
EDev_0	cellular senescence	0.0	1.0	0.0	nan
EDev_1	cellular senescence	0.0	1.0	0.0	nan
EDev_2	cellular senescence	0.0	1.0	0.0	nan
EDev_3	cellular senescence	0.0	1.0	0.0	nan
EDev_4	cellular senescence	0.01	0.9869569207404557	1.82	-0.25
EDev_5	cellular senescence	0.0	1.0	0.0	nan
EDev_6	cellular senescence	0.0	1.0	0.0	nan
EDev_7	cellular senescence	0.0	1.0	0.0	nan
EDev_8	cellular senescence	0.02	5.081410156520486e-05	7.27	2.4
EDev_9	cellular senescence	0.0	1.0	1.82	-0.26
EDev_10	cellular senescence	0.0	1.0	0.0	nan
EAgi_0	cellular senescence	0.0	1.0	0.0	nan
EAgi_1	cellular senescence	0.0	1.0	0.0	nan
EAgi_2	cellular senescence	0.0	1.0	1.82	-0.31
EAgi_3	cellular senescence	0.0	1.0	0.0	nan
EAgi_4	cellular senescence	0.0	1.0	0.0	nan
EAgi_5	cellular senescence	0.01	3.341472050800318e-05	23.64	15.2
EAgi_6	cellular senescence	0.0	1.0	0.0	nan
EAgi_7	cellular senescence	0.0	1.0	0.0	nan
EAgi_8	cellular senescence	0.0	1.0	0.0	nan
EDev_0	loss of proteostasis	0.0	1.0	0.0	nan
EDev_1	loss of proteostasis	0.0	1.0	0.0	nan
EDev_2	loss of proteostasis	0.0	1.0	0.0	nan
EDev_3	loss of proteostasis	0.0	1.0	2.94	-0.17
EDev_4	loss of proteostasis	0.0	1.0	0.0	nan
EDev_5	loss of proteostasis	0.0	1.0	0.0	nan
EDev_6	loss of proteostasis	0.0	1.0	0.0	nan
EDev_7	loss of proteostasis	0.0	1.0	0.0	nan
EDev_8	loss of proteostasis	0.0	1.0	0.0	nan
EDev_9	loss of proteostasis	0.0	1.0	0.0	nan
EDev_10	loss of proteostasis	0.0	1.0	0.0	nan
EAgi_0	loss of proteostasis	0.0	1.0	0.0	nan
EAgi_1	loss of proteostasis	0.0	1.0	0.0	nan
EAgi_2	loss of proteostasis	0.0	1.0	0.0	nan
EAgi_3	loss of proteostasis	0.0	1.0	0.0	nan
EAgi_4	loss of proteostasis	0.0	1.0	0.0	nan
EAgi_5	loss of proteostasis	0.0	1.0	2.94	-0.15
EAgi_6	loss of proteostasis	0.0	1.0	0.0	nan
EAgi_7	loss of proteostasis	0.0	1.0	0.0	nan
EAgi_8	loss of proteostasis	0.01	1.0	0.0	nan
EDev_0	senescence-associated secretory phenotype	0.0	1.0	0.0	nan
EDev_1	senescence-associated secretory phenotype	0.0	1.0	0.0	nan
EDev_2	senescence-associated secretory phenotype	0.0	1.0	0.0	nan
EDev_3	senescence-associated secretory phenotype	0.01	0.005314040406102892	13.04	8.3
EDev_4	senescence-associated secretory phenotype	0.0	1.0	0.0	nan
EDev_5	senescence-associated secretory phenotype	0.0	1.0	0.0	nan
EDev_6	senescence-associated secretory phenotype	0.0	1.0	0.0	nan
EDev_7	senescence-associated secretory phenotype	0.0	1.0	0.0	nan
EDev_8	senescence-associated secretory phenotype	0.01	0.9871052808100654	0.0	nan
EDev_9	senescence-associated secretory phenotype	0.0	1.0	0.0	nan
EDev_10	senescence-associated secretory phenotype	0.01	0.5608883274862534	0.0	nan
EAgi_0	senescence-associated secretory phenotype	0.0	1.0	2.17	-0.17
EAgi_1	senescence-associated secretory phenotype	0.0	1.0	0.0	nan
EAgi_2	senescence-associated secretory phenotype	0.0	1.0	0.0	nan
EAgi_3	senescence-associated secretory phenotype	0.0	1.0	0.0	nan
EAgi_4	senescence-associated secretory phenotype	0.0	1.0	0.0	nan
EAgi_5	senescence-associated secretory phenotype	0.01	0.00036109740066580067	8.7	3.9
EAgi_6	senescence-associated secretory phenotype	0.0	1.0	0.0	nan
EAgi_7	senescence-associated secretory phenotype	0.0	1.0	0.0	nan
EAgi_8	senescence-associated secretory phenotype	0.0	1.0	0.0	nan
EDev_0	stem cell exhaustion	0.0	1.0	0.0	nan
EDev_1	stem cell exhaustion	0.0	1.0	0.0	nan
EDev_2	stem cell exhaustion	0.0	1.0	0.0	nan
EDev_3	stem cell exhaustion	0.0	1.0	0.0	nan
EDev_4	stem cell exhaustion	0.0	1.0	0.0	nan
EDev_5	stem cell exhaustion	0.0	1.0	0.0	nan
EDev_6	stem cell exhaustion	0.0	1.0	0.0	nan
EDev_7	stem cell exhaustion	0.0	0.9815491894107831	0.0	nan
EDev_8	stem cell exhaustion	0.0	1.0	0.0	nan
EDev_9	stem cell exhaustion	0.0	1.0	0.0	nan
EDev_10	stem cell exhaustion	0.0	1.0	0.0	nan
EAgi_0	stem cell exhaustion	0.0	1.0	0.0	nan
EAgi_1	stem cell exhaustion	0.0	1.0	0.0	nan
EAgi_2	stem cell exhaustion	0.0	0.16373418795171135	9.09	-0.2
EAgi_3	stem cell exhaustion	0.0	1.0	0.0	nan
EAgi_4	stem cell exhaustion	0.0	1.0	0.0	nan
EAgi_5	stem cell exhaustion	0.0	1.0	0.0	nan
EAgi_6	stem cell exhaustion	0.0	1.0	0.0	nan
EAgi_7	stem cell exhaustion	0.0	1.0	0.0	nan
EAgi_8	stem cell exhaustion	0.0	1.0	0.0	nan
