## Supplementary Tables for "A multilayer network approach elucidates time- and tissue-specific developmental and aging processes": Supplementary table 13 GTEx grouping.xlsx

### Sheet: Supplementary Table A
GTEx tissue grouping equivalent
Cardoso-Moreira tissue	GTEx
Cerebellum	Brain_Cerebellum;Brain_Cerebellar_Hemisphere
Brain	Brain_Anterior_cingulate_cortex_BA24;Brain_Caudate_basal_ganglia;Brain_Cortex;Brain_Frontal_Cortex_BA9;Brain_Hippocampus;Brain_Hypothalamus;Brain_Putamen_basal_ganglia;Brain_Substantia_nigra
Heart	Heart_Atrial_Appendage;Heart_Left_Ventricle
Liver	Liver
Ovary	Ovary
Kidney	Kidney_Cortex
Testis	Testis
